# Functional Convergence of Genetically Diverse B-Cell Receptors in Simian-HIV Infected Rhesus Macaques

**DOI:** 10.64898/2026.01.09.698730

**Authors:** Shengli Song, Hui Li, Chen-Hao Yeh, Akiko Watanabe, Masayuki Kuraoka, Hongmei Gao, Xiaoying Shen, Celia C. LaBranche, Wilton B. Williams, Kevin O. Saunders, M. Anthony Moody, Kevin Wiehe, David C. Montefiori, Barton. F. Haynes, George M. Shaw, Garnett Kelsoe

## Abstract

Germline-targeting or lineage-based vaccine strategies are being used to induce HIV broadly neutralizing antibody (bnAb) responses. These strategies assume that genetically diverse individuals respond similarly to the same immunogen by mobilizing comparable germline precursors, although outcomes vary across bnAb epitopes. Here we explored this premise using a simian-HIV infection model in rhesus macaques. Antigen-unbiased Env-reactive B-cell populations were profiled, followed by systematic analysis of antibody function and B-cell receptor (BCR) genetics. We find that while global Env-reactive B-cell response profiles and antibody functional properties are similar across individuals, underlying BCR genetics are diverse, particularly among non-bnAbs. These results indicate that functional convergence of Env-reactive antibody responses does not necessarily require genetic convergence and suggest that specific germline-targeting may not be an absolute prerequisite for successful vaccine design. These findings support an epitope-focused framework in which bnAb epitopes are engineered to enhance population-level immunogenicity, with potential applicability to other challenging pathogens.
