## Supplementary material for "Functional Convergence of Genetically Diverse B-Cell Receptors in Simian-HIV Infected Rhesus Macaques": Table S1

### Sheet: Sheet 1
SHIV	RM	WPI	Population	percent_among_CD20	Single_cell_cultures	IgG_positive	Neutralizing	Env_binding	SOSIP_binding	gp140_binding
BG505	RM6708	24WPI	IgG+ GC	7.6	2304	291	14	52	44	48
BG505	RM6708	24WPI	IgG+ Bmem	5.97	960	216	2	12	7	8
BG505	RM6708	24WPI	IgM+ Bmem	4.04	576	163	0	5	1	2
BG505	RM6708	24WPI	MF	63.7	192	32	0	1	0	0
BG505	RM6708	48WPI	IgG+ GC	6.38	2304	470	17	76	66	66
BG505	RM6708	48WPI	IgG+ Bmem	6.7	960	318	0	12	5	5
BG505	RM6708	48WPI	IgM+ Bmem	4.26	576	210	0	1	0	0
BG505	RM6708	48WPI	MF	66.26	192	72	0	0	0	0
BG505	RM6708	72WPI	IgG+ GC	10.8	2304	486	3	24	19	17
BG505	RM6708	72WPI	IgG+ Bmem	6.83	960	381	0	15	8	9
BG505	RM6708	72WPI	IgM+ Bmem	3.66	576	253	0	0	0	0
BG505	RM6708	72WPI	MF	59.03	192	67	0	1	0	0
BG505	RMT283	24WPI	IgG+ GC	21.57	1632	518	0	218	31	210
BG505	RMT283	24WPI	IgG+ Bmem	13.36	1152	301	0	27	13	19
BG505	RMT283	24WPI	IgM+ Bmem	5.08	768	290	0	3	1	0
BG505	RMT283	24WPI	MF	35.29	192	77	0	0	0	0
BG505	RMT283	48WPI	IgG+ GC	16.06	2304	425	5	44	31	36
BG505	RMT283	48WPI	IgG+ Bmem	6.82	960	185	0	14	5	13
BG505	RMT283	48WPI	IgM+ Bmem	4.73	576	143	0	1	0	0
BG505	RMT283	48WPI	MF	53.88	192	40	0	0	0	0
BG505	RMT283	72WPI	IgG+ GC	15.7	2304	447	4	54	43	50
BG505	RMT283	72WPI	IgG+ Bmem	8.58	960	307	0	14	11	12
BG505	RMT283	72WPI	IgM+ Bmem	2.63	576	161	0	5	2	1
BG505	RMT283	72WPI	MF	52.75	192	49	0	2	0	0
BG505	RM6706	24WPI	IgG+ GC	5.29	1728	531	0	37	30	31
BG505	RM6706	24WPI	IgG+ Bmem	10.24	1152	394	0	23	11	20
BG505	RM6706	24WPI	IgM+ Bmem	10.77	576	209	0	0	0	0
BG505	RM6706	24WPI	MF	57.38	144	44	0	0	0	0
BG505	RM6706	48WPI	IgG+ GC	0.71	384	93	0	3	2	0
BG505	RM6706	48WPI	IgG+ Bmem	9.76	480	104	0	3	3	3
BG505	RM6706	48WPI	IgM+ Bmem	13.11	0	0	0	0	0	0
BG505	RM6706	48WPI	MF	63.15	0	0	0	0	0	0
BG505	RM6706	72WPI	IgG+ GC	1.13	864	346	0	219	62	219
BG505	RM6706	72WPI	IgG+ Bmem	9.51	1056	463	0	49	20	37
BG505	RM6706	72WPI	IgM+ Bmem	11.29	1056	465	0	124	1	49
BG505	RM6706	72WPI	MF	63.99	576	122	0	3	1	0
CH505	RM6697	24WPI	IgG+ GC	12.12	2304	365	22	72	50	61
CH505	RM6697	24WPI	IgG+ Bmem	10.46	960	253	0	12	4	5
CH505	RM6697	24WPI	IgM+ Bmem	8.05	576	163	0	4	1	1
CH505	RM6697	24WPI	MF	46.2	192	46	0	1	1	1
CH505	RM6697	40WPI	IgG+ GC	11.78	2304	375	19	101	54	86
CH505	RM6697	40WPI	IgG+ Bmem	5.97	960	196	0	10	2	7
CH505	RM6697	40WPI	IgM+ Bmem	7.58	576	183	0	1	0	0
CH505	RM6697	40WPI	MF	46.42	192	38	0	0	0	0
CH505	RM6697	56WPI	IgG+ GC	10.65	2112	315	1	25	13	23
CH505	RM6697	56WPI	IgG+ Bmem	5.37	960	201	0	7	4	6
CH505	RM6697	56WPI	IgM+ Bmem	6.95	480	140	0	2	0	0
CH505	RM6697	56WPI	MF	48.53	192	48	0	0	0	0
CH505	RM6698	24WPI	IgG+ GC	25.81	2304	463	6	60	38	52
CH505	RM6698	24WPI	IgG+ Bmem	9.74	960	217	0	16	7	9
CH505	RM6698	24WPI	IgM+ Bmem	5.44	576	130	0	4	1	1
CH505	RM6698	24WPI	MF	32.96	96	25	0	0	0	0
CH505	RM6698	40WPI	IgG+ GC	30.24	2208	520	22	118	51	98
CH505	RM6698	40WPI	IgG+ Bmem	13.92	960	238	0	11	5	6
CH505	RM6698	40WPI	IgM+ Bmem	6.32	576	175	0	4	0	1
CH505	RM6698	40WPI	MF	29.5	192	44	0	1	0	0
CH505	RM6698	56WPI	IgG+ GC	14.51	2304	515	34	86	50	70
CH505	RM6698	56WPI	IgG+ Bmem	13.22	960	407	3	32	7	26
CH505	RM6698	56WPI	IgM+ Bmem	4.52	576	245	0	5	0	1
CH505	RM6698	56WPI	MF	41.43	192	88	0	1	0	0
CH505	RM6699	24WPI	IgG+ GC	15.51	2304	587	34	107	77	102
CH505	RM6699	24WPI	IgG+ Bmem	8.55	960	212	0	13	6	8
CH505	RM6699	24WPI	IgM+ Bmem	5.81	576	88	0	0	0	0
CH505	RM6699	24WPI	MF	43.79	192	8	0	0	0	0
CH505	RM6699	40WPI	IgG+ GC	14.68	2304	686	64	147	130	146
CH505	RM6699	40WPI	IgG+ Bmem	9.73	960	307	0	20	8	19
CH505	RM6699	40WPI	IgM+ Bmem	8.39	576	162	0	2	0	0
CH505	RM6699	40WPI	MF	43.37	192	24	0	1	0	0
CH505	RM6699	56WPI	IgG+ GC	10.09	2304	697	63	123	99	121
CH505	RM6699	56WPI	IgG+ Bmem	9.99	864	356	6	21	12	18
CH505	RM6699	56WPI	IgM+ Bmem	8.79	480	55	0	0	0	0
CH505	RM6699	56WPI	MF	46.47	192	14	0	0	0	0
