## Supplementary material for "Functional Convergence of Genetically Diverse B-Cell Receptors in Simian-HIV Infected Rhesus Macaques": Table S4

### Sheet: Sheet 1
SHIV	RM	WPI	Culture	Population	Type	Clone_H	rAb	Conc (µg/ml)	SHIV_BG505	SHIV_CH505	X1632	25710	ZM233	246F3	BJOX2000	CE1176	CE0217	CH119	CNE55	TRO11	SVA-MLV
BG505	RM6708	72WPI	6708-72WPI-B39-P34A11	IgG+ Bmem	A	RM6708-C004	B39P34A11	50	15.8442	-4.82018	-9.09077	4.22307	NT	3.51868	-8.18324	-8.67387	-12.0146	1.9184	7.9616	-1.71302	-7.29833
BG505	RM6708	48WPI	6708-48WPI-B37-P04H3	IgG+ GC	B	RM6708-C023	B37P04H3	25	78.4802	17.8238	4.18455	17.2132	NT	10.7819	8.77798	6.6552	0.148796	14.5315	5.89627	2.85835	-24.018
BG505	RM6708	48WPI	6708-48WPI-B37-P06D12	IgG+ GC	B	RM6708-C039	B37P06D12	50	75.9413	0.101397	3.57531	3.9468	NT	18.3478	-0.436362	2.66093	11.6365	15.1713	12.819	3.13823	-33.4183
BG505	RM6708	48WPI	6708-48WPI-B37-P19D1	IgG+ GC	B	RM6708-C023	B37P19D1	50	80.8984	20.0145	-18.1139	-9.14687	-6.12424	1.9683	-4.18323	-6.90403	-12.3381	-3.78284	-6.62409	-15.7941	-25.5725
BG505	RM6708	48WPI	6708-48WPI-B37-P22D5	IgG+ GC	B	RM6708-C012	B37P22D5	50	96.4131	-6.54375	-11.0776	-11.2667	NT	-4.21403	-18.7182	-4.64491	2.2216	-6.51933	5.82318	-6.41005	-20.6345
BG505	RM6708	72WPI	6708-72WPI-B39-P07A8	IgG+ GC	B	RM6708-C009	B39P07A8	50	94.4149	-6.16594	-10.1671	-13.5582	NT	-2.37626	-11.7617	-11.9812	-12.9658	-11.4538	-2.07522	-8.43278	-13.5779
BG505	RM6708	24WPI	6708-24WPI-B41-P19F6	IgG+ GC	B	RM6708-C012	B41P19F6	50	93.1097	-9.47182	-5.52579	-4.85745	NT	1.26976	-13.9751	-6.17876	1.28178	-6.14951	5.23312	5.31697	-11.0297
BG505	RM6708	24WPI	6708-24WPI-B41-P19F7	IgG+ GC	B	RM6708-C009	B41P19F7	50	92.3612	15.4545	-6.32086	-7.22361	NT	-6.42082	-15.2751	-13.737	-3.45489	-10.6296	-0.960151	-2.96659	-22.1607
BG505	RM6708	24WPI	6708-24WPI-B41-P25E3	IgG+ Bmem	B	RM6708-C039	B41P25E3	50	68.6089	7.55948	-0.568996	3.91917	NT	19.9864	-0.606998	1.53489	6.27025	10.3068	10.1649	-2.92583	-33.4035
BG505	RM6708	48WPI	6708-48WPI-B37-P12A12	IgG+ GC	C	RM6708-C016	B37P12A12	50	-3.12216	13.6458	-3.20252	14.9327	41.5425	5.29239	14.5546	2.81016	-8.21495	5.30806	-6.15179	-8.57715	-14.1752
BG505	RM6708	72WPI	6708-72WPI-B39-P29G7	IgG+ Bmem	C	RM6708-C014	B39P29G7	25	1.88034	16.3379	0.0327182	24.8438	NT	6.30144	8.40258	8.5886	-14.9958	12.7035	4.78311	-4.95496	-6.94416
BG505	RM6708	72WPI	6708-72WPI-B39-P31E5	IgG+ Bmem	C	RM6708-C016	B39P31E5	50	3.27622	13.7485	9.6978	37.3112	26.397	8.42093	17.808	17.8012	-1.93646	12.4402	0.0861429	-7.25263	2.71838
BG505	RM6708	72WPI	6708-72WPI-B39-P13H5	IgG+ GC	D	RM6708-C030	B39P13H5	50	19.9561	58.7912	91.3361	37.5135	67.0371	21.6767	9.87005	1.55614	7.50249	20.8177	6.48505	11.4413	-50.5217
BG505	RM6708	72WPI	6708-72WPI-B39-P30G2	IgG+ Bmem	D	RM6708-C031	B39P30G2	50	13.4148	36.4602	25.1733	15.4655	39.2696	14.3445	10.2004	11.2171	5.71018	9.15076	-2.82786	5.66999	-1.90123
BG505	RM6708	72WPI	6708-72WPI-B39-P32F8	IgG+ Bmem	D	RM6708-C020	B39P32F8	50	16.4449	27.2152	20.0879	50.897	25.0591	9.52487	26.6882	13.6571	-6.39989	24.8278	13.2055	5.70246	5.01358
BG505	RM6708	24WPI	6708-24WPI-B41-P31D9	IgG+ Bmem	D	RM6708-C032	B41P31D9	50	8.51732	39.5166	88.4659	29.032	70.2404	9.37207	-0.811761	3.19209	-0.248701	15.9634	-3.12863	0.619312	-31.5146
BG505	RMT283	48WPI	T283-48WPI-B42-P04B1	IgG+ GC	B	RMT283-C087	B42P04B1	50	81.1419	-1.83884	0.649475	8.32842	NT	4.89161	-4.22448	-8.3658	-3.98517	4.1323	3.40315	2.67176	-14.0423
BG505	RMT283	72WPI	T283-72WPI-B43-P24C8	IgG+ GC	B	RMT283-C087	B43P24C8	50	87.2462	24.1604	16.9258	30.0653	NT	26.9692	18.5725	8.48237	28.7407	32.8825	17.3131	15.383	-25.051
BG505	RMT283	24WPI	T283-24WPI-B23-P06C12	IgG+ GC	D	RMT283-C127	B23P06C12	50	6.06122	20.5118	32.0815	25.4405	NT	13.048	2.15731	-2.82056	-4.97891	16.5728	3.67914	-5.8879	-18.3513
BG505	RMT283	24WPI	T283-24WPI-B23-P07C8	IgG+ GC	D	RMT283-C110	B23P07C8	50	10.7816	5.5322	2.33555	3.62693	-3.62442	7.88007	-0.588866	9.27389	-14.6555	6.0016	14.0143	-10.577	-14.6136
BG505	RMT283	24WPI	T283-24WPI-B23-P10A7	IgG+ GC	D	RMT283-C110	B23P10A7	50	7.99917	9.86215	6.85289	3.14459	-2.25533	5.21134	1.20218	-4.58232	-17.0682	2.18322	18.7209	-9.43767	-17.4943
BG505	RMT283	24WPI	T283-24WPI-B23-P10F3	IgG+ GC	D	RMT283-C037	B23P10F3	50	21.0149	26.4242	67.668	70.079	41.9595	10.5597	26.2526	27.7358	13.5984	24.2634	21.9269	-13.4931	-24.3312
BG505	RMT283	24WPI	T283-24WPI-B23-P11D5	IgG+ GC	D	RMT283-C081	B23P11D5	50	9.38172	14.6667	29.4132	17.1905	21.8496	1.95441	17.6846	17.8833	-0.707636	19.4323	9.37592	-7.08168	-28.9403
BG505	RMT283	24WPI	T283-24WPI-B23-P12C7	IgG+ GC	D	RMT283-C144	B23P12C7	50	13.8987	22.4804	83.9876	68.5551	66.4844	20.6507	20.3812	24.6507	12.6302	33.8168	14.1622	16.1293	-18.6317
BG505	RMT283	24WPI	T283-24WPI-B23-P14F2	IgG+ GC	D	RMT283-C037	B23P14F2	50	11.6841	27.0862	79.067	77.2544	67.0139	12.1064	25.4781	18.0665	13.1649	20.0964	12.7475	-11.3495	-19.7989
BG505	RMT283	24WPI	T283-24WPI-B23-P15H2	IgG+ GC	D	RMT283-C080	B23P15H2	50	20.5637	26.7198	72.3544	56.4344	60.0607	14.0236	34.7963	21.6123	13.146	32.7468	15.973	21.4219	-3.93581
BG505	RMT283	48WPI	T283-48WPI-B42-P06F11	IgG+ GC	D	RMT283-C081	B42P06F11	50	6.66867	17.1065	86.8363	75.3829	52.8158	13.3918	27.729	28.3376	15.7094	23.0183	13.7025	17.5597	-18.1857
BG505	RMT283	48WPI	T283-48WPI-B42-P15F3	IgG+ GC	D	RMT283-C146	B42P15F3	50	8.6691	44.5707	85.8063	76.3735	78.1143	22.0753	26.3535	29.9622	35.6095	38.143	17.9893	11.2314	-6.91465
BG505	RMT283	48WPI	T283-48WPI-B42-P15F5	IgG+ GC	D	RMT283-C135	B42P15F5	50	9.10984	17.7393	47.2316	49.0062	44.5855	9.26344	19.4273	9.07763	-0.651091	18.9509	15.856	-5.16985	-28.8251
BG505	RMT283	48WPI	T283-48WPI-B42-P15G9	IgG+ GC	D	RMT283-C146	B42P15G9	25	10.1593	23.7818	9.88579	20.9152	NT	12.2729	6.15019	-1.00402	13.9499	19.9748	9.82454	9.08568	-10.7662
BG505	RMT283	48WPI	T283-48WPI-B42-P18D5	IgG+ GC	D	RMT283-C037	B42P18D5	50	9.22554	25.6456	74.7451	74.4047	49.007	7.46614	25.0424	24.9226	11.4308	20.694	17.0351	-10.6929	-17.7248
BG505	RMT283	48WPI	T283-48WPI-B42-P20B7	IgG+ GC	D	RMT283-C135	B42P20B7	50	-2.25721	19.9376	45.5303	48.4467	-3.48976	3.41404	17.249	15.5412	-3.28988	16.112	3.88975	-6.5989	-26.5205
BG505	RMT283	72WPI	T283-72WPI-B43-P04H6	IgG+ GC	D	RMT283-C146	B43P04H6	50	18.0795	49.975	94.6824	84.3742	58.0175	22.1713	25.9235	33.3191	36.3369	37.5337	13.4906	11.2314	-13.5701
BG505	RMT283	72WPI	T283-72WPI-B43-P05C10	IgG+ GC	D	RMT283-C057	B43P05C10	25	17.362	29.205	72.8552	29.5846	55.3167	18.0968	-4.46337	0.557569	0.705292	16.1462	-2.89864	14.6833	-15.6803
BG505	RMT283	72WPI	T283-72WPI-B43-P18E10	IgG+ GC	D	RMT283-C081	B43P18E10	50	12.9741	25.7664	82.5752	68.3233	60.2492	8.8713	26.9787	11.0141	5.73856	20.5446	5.41964	15.8409	-15.9579
BG505	RMT283	72WPI	T283-72WPI-B43-P20A3	IgG+ GC	D	RMT283-C057	B43P20A3	50	-4.45308	40.075	89.2218	44.8678	64.0725	2.25647	9.28989	10.4264	1.85803	21.0818	-11.8683	3.39479	-5.37992
BG505	RMT283	72WPI	T283-72WPI-B43-P20D3	IgG+ GC	D	RMT283-C146	B43P20D3	50	14.9473	48.4417	96.0324	86.1534	72.1247	34.8819	31.9435	40.1816	39.3976	45.4143	17.5109	15.8494	-29.9209
BG505	RMT283	72WPI	T283-72WPI-B43-P20G10	IgG+ GC	D	RMT283-C037	B43P20G10	50	29.0499	42.2701	67.3906	72.3306	60.0944	18.7837	41.7669	29.4629	20.8174	37.8269	25.7565	9.93166	8.16315
BG505	RM6706	72WPI	6706-72WPI-B25-P02F12	IgG+ GC	C	RM6706-C058	B25P02F12	50	13.0074	34.505	8.91299	31.983	37.3366	17.6225	21.6241	6.71982	11.9512	14.7728	6.61815	4.10773	-3.04771
BG505	RM6706	72WPI	6706-72WPI-B25-P02F4	IgG+ GC	C	RM6706-C055	B25P02F4	50	47.6217	9.79786	0.717168	11.058	NT	9.94043	2.46445	3.37268	0.824541	12.3278	1.60921	-0.0570644	13.7747
BG505	RM6706	72WPI	6706-72WPI-B25-P04B11	IgG+ GC	C	RM6706-C055	B25P04B11	50	33.2025	-4.91483	-1.56935	-1.93221	NT	5.57069	-8.93404	-3.44732	-5.57516	1.70514	2.39119	-12.3951	-3.81567
BG505	RM6706	72WPI	6706-72WPI-B25-P04E9	IgG+ GC	C	RM6706-C055	B25P04E9	50	36.3761	-7.94349	-17.8532	-1.8217	NT	1.62906	-10.0944	-10.2779	-10.0271	0.273216	0.091261	-4.37188	-22.1587
BG505	RM6706	72WPI	6706-72WPI-B25-P05D4	IgG+ GC	C	RM6706-C055	B25P05D4	50	37.9215	-6.99704	-6.52597	-3.35775	NT	13.4982	-9.20705	-3.90411	3.52752	5.7978	4.73711	-6.09781	-16.8609
BG505	RM6706	72WPI	6706-72WPI-B25-P07B6	IgG+ GC	C	RM6706-C055	B25P07B6	50	44.1997	-10.4043	-2.55465	-0.567438	NT	16.281	-2.9959	1.64112	5.833	9.22019	3.31116	2.06536	-30.5406
BG505	RM6706	72WPI	6706-72WPI-B25-P07E9	IgG+ GC	C	RM6706-C055	B25P07E9	50	38.6252	-0.797738	-9.35402	-5.38004	NT	-1.89922	0.75809	-5.80564	-10.1464	2.87302	-3.72661	-6.75086	-15.4442
BG505	RM6706	72WPI	6706-72WPI-B25-P12G10	IgG+ Bmem	C	RM6706-C058	B25P12G10	50	13.3012	25.9723	7.14717	27.5565	38.5261	13.9189	28.4489	3.87752	10.4518	13.3224	1.0753	7.02848	-3.18259
BG505	RM6706	24WPI	6706-24WPI-B27-P16C10	IgG+ GC	C	RM6706-C050	B27P16C10	50	35.0655	8.76719	3.91302	8.96618	NT	4.49508	-12.1833	4.57837	9.74012	8.05166	8.92679	8.66411	-7.6554
BG505	RM6706	48WPI	6706-48WPI-B28-P10E4	IgG+ Bmem	C	RM6706-C049	B28P10E4	50	51.7243	5.53215	-16.3713	1.38529	NT	-3.49811	-15.3805	0.915298	6.54475	9.87964	0.294301	-3.64083	7.71794
BG505	RM6706	72WPI	6706-72WPI-B25-P04E5	IgG+ GC	D	RM6706-C002	B25P04E5	50	1.92041	26.2463	11.7334	33.7864	35.7222	19.2788	26.9812	9.95788	12.3635	19.3182	2.92886	2.34169	-11.5451
BG505	RM6706	24WPI	6706-24WPI-B27-P16C3	IgG+ GC	D	RM6706-C002	B27P16C3	50	8.14514	39.2028	41.2864	52.6402	52.6307	19.9345	30.2102	19.5282	9.43979	22.9964	6.76964	18.3209	0.998668
BG505	RM6706	48WPI	6706-48WPI-B28-P08H9	IgG+ Bmem	D	RM6706-C036	B28P08H9	50	20.6614	38.655	78.7758	52.8246	62.9139	22.81	32.901	22.2145	21.2846	28.125	1.31591	12.0549	1.30215
CH505	RM6697	56WPI	6697-56WPI-B29-P26E9	IgG+ Bmem	A	RM6697-C043	B29P26E9	50	11.0501	48.3433	-6.43638	7.12265	NT	0.767877	-0.65928	-3.44407	8.16123	10.6404	3.91827	10.422	-10.3296
CH505	RM6697	40WPI	6697-40WPI-B34-P11C3	IgG+ GC	A	RM6697-C043	B34P11C3	50	-4.64243	99.1875	2.44521	-15.6085	NT	-1.06251	-12.3238	-6.86495	-0.710626	-4.54342	5.59088	-16.4755	-19.9765
CH505	RM6697	24WPI	6697-24WPI-B38-P06G1	IgG+ GC	A	RM6697-C043	B38P06G1	50	11.6041	97.9466	-9.77972	0.627204	NT	0.863825	-12.8157	0.592382	2.44715	5.41007	5.45149	3.05344	-3.48304
CH505	RM6697	56WPI	6697-56WPI-B29-P03G6	IgG+ GC	B	RM6697-C002	B29P03G6	50	-0.906119	93.6145	-6.63344	-5.55811	NT	-0.966563	-9.79415	-10.861	-3.26692	-9.81603	6.17629	1.77719	-15.8321
CH505	RM6697	56WPI	6697-56WPI-B29-P13B6	IgG+ GC	B	RM6697-C017	B29P13B6	50	-1.78222	49.694	-7.89739	-4.09362	NT	3.69059	-18.9993	-9.36755	-1.16174	-2.22939	0.619529	-0.00473576	-27.6912
CH505	RM6697	40WPI	6697-40WPI-B34-P14E11	IgG+ GC	B	RM6697-C034	B34P14E11	50	0.820313	98.1563	-20.0747	-13.7995	NT	-11.912	-19.1398	-6.93559	-2.3647	-0.887467	-2.67922	-15.6327	7.31191
CH505	RM6697	40WPI	6697-40WPI-B34-P20C4	IgG+ GC	B	RM6697-C034	B34P20C4	50	17.2858	99.443	1.50065	18.5457	NT	11.0417	-3.25921	5.07284	18.1609	30.3255	11.4682	14.4433	-11.5897
CH505	RM6697	40WPI	6697-40WPI-B34-P20C6	IgG+ GC	B	RM6697-C034	B34P20C6	50	0.974919	95.9394	-11.995	-0.498443	NT	-4.63472	-15.3453	-6.63286	-0.973774	-4.2687	11.5797	-3.42411	-12.5978
CH505	RM6697	40WPI	6697-40WPI-B34-P22F4	IgG+ GC	B	RM6697-C024	B34P22F4	50	5.25235	91.9034	-6.39561	-1.72747	NT	13.2116	-10.7779	4.68938	11.8453	4.57533	13.9539	11.3611	-23.8408
CH505	RM6697	24WPI	6697-24WPI-B38-P07E6	IgG+ GC	B	RM6697-C023	B38P07E6	50	11.8618	99.6404	5.64585	12.4465	NT	8.38465	-6.98342	3.06471	5.2666	27.8319	9.47038	12.1316	-9.62957
CH505	RM6697	24WPI	6697-24WPI-B38-P09A6	IgG+ GC	B	RM6697-C017	B38P09A6	50	1.51604	59.7675	-11.2611	-12.266	NT	-2.19174	-15.5562	-4.79628	-1.98877	-4.82871	9.61906	-8.96254	12.8984
CH505	RM6697	24WPI	6697-24WPI-B38-P14G4	IgG+ GC	B	RM6697-C017	B38P14G4	50	-17.0108	57.5746	10.3863	-3.20409	NT	15.8124	-3.69611	2.44608	7.96729	10.4241	11.0108	0.32295	-7.44842
CH505	RM6697	24WPI	6697-24WPI-B38-P16H8	IgG+ GC	B	RM6697-C017	B38P16H8	50	-7.63148	57.3117	-1.31944	-8.32054	NT	2.79016	-16.3642	-4.39263	0.981042	-5.57892	9.47968	3.77584	-16.3082
CH505	RM6697	24WPI	6697-24WPI-B38-P20G3	IgG+ GC	B	RM6697-C017	B38P20G3	50	0.163238	80.807	-4.86664	-10.8532	NT	-0.302309	-9.75902	-6.34022	-6.65026	-9.31941	6.19487	-4.60404	-25.451
CH505	RM6697	56WPI	6697-56WPI-B29-P10C2	IgG+ GC	C	RM6697-C051	B29P10C2	50	-14.3895	46.7117	-5.82672	-0.642189	2.03263	2.10633	2.73949	5.11278	-15.5805	8.08916	9.31828	-9.40923	-9.15099
CH505	RM6697	40WPI	6697-40WPI-B34-P15H11	IgG+ GC	C	RM6697-C051	B34P15H11	50	10.2548	44.4289	-3.37585	21.0028	NT	14.9478	7.48052	-4.51552	2.94546	17.2857	-5.90077	2.61568	21.906
CH505	RM6697	24WPI	6697-24WPI-B38-P07A6	IgG+ GC	C	RM6697-C018	B38P07A6	50	4.19791	58.1549	-6.0965	1.14072	-5.80561	2.81945	-4.23215	3.18194	-10.4452	-1.27088	-0.0297044	-4.24697	-11.5114
CH505	RM6697	24WPI	6697-24WPI-B38-P07C9	IgG+ GC	C	RM6697-C018	B38P07C9	50	-4.24671	52.4938	-7.78751	-12.3691	NT	0.113799	-10.2292	-10.5421	-11.3685	-3.70221	-3.38029	-17.633	18.51
CH505	RM6697	40WPI	6697-40WPI-B34-P15D12	IgG+ GC	D	RM6697-C020	B34P15D12	50	7.95645	32.1967	93.4942	75.0488	65.6553	26.5326	32.6199	40.2217	26.1074	35.274	15.8485	10.1749	-17.2138
CH505	RM6697	40WPI	6697-40WPI-B34-P24C10	IgG+ GC	D	RM6697-C020	B34P24C10	50	19.0515	44.5289	92.0958	75.9042	58.4949	25.0938	31.8834	34.1849	20.2656	36.2301	11.1734	14.1247	-3.45481
CH505	RM6697	24WPI	6697-24WPI-B38-P04A1	IgG+ GC	D	RM6697-C065	B38P04A1	50	-1.58303	26.4035	2.71787	11.5718	NT	17.5949	-1.15303	10.2777	24.6227	29.0945	11.5909	6.84664	-16.123
CH505	RM6697	24WPI	6697-24WPI-B38-P05D11	IgG+ GC	D	RM6697-C019	B38P05D11	50	-2.57767	37.8734	22.5808	7.84953	NT	20.5342	10.8111	14.0013	22.657	12.4676	10.9702	5.11271	-20.5515
CH505	RM6697	24WPI	6697-24WPI-B38-P16B7	IgG+ GC	D	RM6697-C006	B38P16B7	50	6.219	20.6518	74.1474	32.4619	12.7312	22.8106	7.03217	6.68402	8.99215	22.0945	6.82359	9.81168	12.6654
CH505	RM6697	24WPI	6697-24WPI-B38-P17E10	IgG+ GC	D	RM6697-C053	B38P17E10	50	-8.69293	18.4116	14.9367	38.6386	NT	22.5336	16.2553	17.4161	10.1195	24.3535	9.58798	-3.5588	-9.18287
CH505	RM6697	24WPI	6697-24WPI-B38-P20H8	IgG+ GC	D	RM6697-C053	B38P20H8	50	3.45551	16.776	14.2361	41.688	NT	21.5947	18.6572	17.2636	17.5327	25.7596	10.7669	4.68141	-22.8107
CH505	RM6697	24WPI	6697-24WPI-B38-P22G1	IgG+ GC	D	RM6697-C019	B38P22G1	50	-12.8245	15.0447	8.83947	-0.365695	NT	16.1839	-3.11967	-0.78573	8.27475	11.7833	11.1328	-4.48952	-28.2618
CH505	RM6697	24WPI	6697-24WPI-B38-P23B6	IgG+ GC	D	RM6697-C007	B38P23B6	50	2.4705	17.1153	37.1823	29.018	NT	11.4149	8.85758	4.17378	-1.63227	18.0262	5.19747	3.36479	-10.2177
CH505	RM6697	24WPI	6697-24WPI-B38-P23C4	IgG+ GC	D	RM6697-C065	B38P23C4	50	3.97537	19.4773	19.3623	5.37219	NT	16.3596	4.18197	9.74306	10.4953	21.8789	9.26276	0.981259	-28.014
CH505	RM6698	40WPI	6698-40WPI-B33-P23C6	IgG+ GC	A	RM6698-C010	B33P23C6	50	-11.4107	5.66781	3.7872	4.84999	-12.8791	5.80998	-5.01493	12.4524	-1.99269	4.87445	6.14585	-14.1639	-8.1394
CH505	RM6698	24WPI	6698-24WPI-B36-P21F6	IgG+ GC	A	RM6698-C024	B36P21F6	50	-1.15488	15.9408	-3.36891	9.07709	NT	2.9509	-6.96264	-15.3289	-3.20372	13.7987	1.29479	1.11746	-9.06626
CH505	RM6698	56WPI	6698-56WPI-B31-P23C11	IgG+ GC	C	RM6698-C049	B31P23C11	50	17.5958	29.1293	12.1994	23.6628	15.7761	10.9284	14.2855	7.4154	2.88017	14.0551	12.3749	-0.528112	-0.653602
CH505	RM6698	40WPI	6698-40WPI-B33-P06H2	IgG+ GC	C	RM6698-C013	B33P06H2	50	-4.54768	39.7483	50.1329	81.4255	NT	11.7729	21.3152	5.89131	27.7471	9.00865	1.33545	10.9013	-15.698
CH505	RM6698	24WPI	6698-24WPI-B36-P04H6	IgG+ GC	C	RM6698-C049	B36P04H6	50	-0.908625	21.7567	-5.72735	22.6747	NT	15.5152	-2.41512	-5.38953	-1.56394	13.2456	0.400431	0.572653	27.1677
CH505	RM6698	56WPI	6698-56WPI-B31-P06B2	IgG+ GC	D	RM6698-C023	B31P06B2	50	7.12994	42.596	81.1449	35.5283	55.7575	7.23623	13.4783	6.73181	6.85343	9.39	3.08035	-5.52056	-13.9729
CH505	RM6698	56WPI	6698-56WPI-B31-P09A2	IgG+ GC	D	RM6698-C066	B31P09A2	50	3.87961	46.9736	93.472	79.1148	69.6877	27.3297	21.8917	28.8798	42.1055	36.127	12.8809	17.3936	11.1058
CH505	RM6698	56WPI	6698-56WPI-B31-P09E1	IgG+ GC	D	RM6698-C066	B31P09E1	50	7.06721	51.7151	97.7747	86.2469	78.8882	30.1803	23.7811	37.2236	42.4573	35.2271	17.2714	9.69818	-5.26214
CH505	RM6698	56WPI	6698-56WPI-B31-P13B9	IgG+ GC	D	RM6698-C031	B31P13B9	50	3.71035	10.6327	11.2919	9.60442	5.32512	2.12933	5.06337	4.39321	-13.5751	6.83318	0.344572	-4.68848	-8.00452
CH505	RM6698	56WPI	6698-56WPI-B31-P22E5	IgG+ GC	D	RM6698-C068	B31P22E5	50	3.57009	31.3755	88.1862	79.0231	44.7925	5.26938	14.0898	25.3807	-2.62991	14.3691	-7.98752	-18.6639	-35.621
CH505	RM6698	40WPI	6698-40WPI-B33-P04G4	IgG+ GC	D	RM6698-C099	B33P04G4	50	-1.85259	32.9101	93.6669	80.1035	NT	16.4677	15.3906	27.4164	26.9273	25.8908	9.01884	18.1654	-16.9806
CH505	RM6698	40WPI	6698-40WPI-B33-P12F2	IgG+ GC	D	RM6698-C031	B33P12F2	50	-2.16725	18.9162	9.56087	13.8429	NT	17.1702	9.24188	5.94213	16.6103	29.5279	5.27878	16.0316	7.63692
CH505	RM6698	40WPI	6698-40WPI-B33-P15B1	IgG+ GC	D	RM6698-C018	B33P15B1	50	-3.18227	-3.57709	2.92881	1.75552	-28.4707	5.61444	-3.25368	3.39781	-12.9941	-4.36598	6.33299	-4.85829	-15.3892
CH505	RM6698	40WPI	6698-40WPI-B33-P21C10	IgG+ GC	D	RM6698-C018	B33P21C10	50	1.43952	-5.80271	1.04036	-1.09304	-1.45103	-2.49448	-6.72727	-2.2748	-13.1628	-6.68356	1.94861	-5.23188	-12.5904
CH505	RM6698	40WPI	6698-40WPI-B33-P23G9	IgG+ GC	D	RM6698-C023	B33P23G9	50	23.2996	49.29	50.2578	19.974	53.9626	12.6422	13.2581	5.34064	10.3394	6.27995	0.959453	4.39641	3.35905
CH505	RM6698	24WPI	6698-24WPI-B36-P05G3	IgG+ GC	D	RM6698-C091	B36P05G3	50	3.62352	47.8417	93.8613	86.9991	64.7322	17.197	34.1241	30.5376	25.8201	24.5216	13.3819	-17.6281	-18.4577
CH505	RM6698	24WPI	6698-24WPI-B36-P05H12	IgG+ GC	D	RM6698-C099	B36P05H12	50	-4.49296	32.7927	56.6811	66.4059	NT	17.4742	13.7894	23.2089	17.2252	23.8848	4.46572	-12.3892	-14.7943
CH505	RM6698	24WPI	6698-24WPI-B36-P07F7	IgG+ GC	D	RM6698-C091	B36P07F7	50	4.09773	42.9213	95.0631	87.2881	75.7206	16.0698	29.0116	25.3087	25.1079	27.7213	24.7527	-10.5979	-6.25109
CH505	RM6698	24WPI	6698-24WPI-B36-P23G1	IgG+ GC	D	RM6698-C099	B36P23G1	50	5.96782	33.8476	44.0823	73.0022	54.5849	13.4358	24.3393	23.5338	10.4706	20.9031	10.3342	-7.88093	-10.0614
CH505	RM6699	56WPI	6699-56WPI-B30-P08H6	IgG+ GC	D	RM6699-C106	B30P08H6	50	8.14519	34.1189	83.1161	67.8597	64.4297	2.29475	12.9612	4.4006	-6.06594	2.81998	-16.1388	-13.5659	-6.79174
CH505	RM6699	56WPI	6699-56WPI-B30-P09C9	IgG+ GC	D	RM6699-C009	B30P09C9	50	15.096	42.1919	93.7871	77.7517	69.9515	15.6147	21.6518	27.5829	-1.95292	21.7095	-0.00368965	7.4648	4.51529
CH505	RM6699	56WPI	6699-56WPI-B30-P11C8	IgG+ GC	D	RM6699-C061	B30P11C8	50	2.82536	33.9883	83.6178	67.5612	51.3415	1.12975	13.89	10.2252	-7.56158	11.0167	-6.04904	28.0774	-6.97032
CH505	RM6699	56WPI	6699-56WPI-B30-P13A6	IgG+ GC	D	RM6699-C061	B30P13A6	50	10.9804	42.8695	82.9606	68.0471	38.2231	13.1992	22.4479	23.4677	-5.15193	19.2247	2.63583	34.4481	-6.37818
CH505	RM6699	56WPI	6699-56WPI-B30-P13C10	IgG+ GC	D	RM6699-C106	B30P13C10	50	21.681	51.4798	90.5262	79.1123	55.4278	30.7132	39.5837	36.151	26.8216	41.3299	13.8495	4.26715	24.1123
CH505	RM6699	56WPI	6699-56WPI-B30-P13F11	IgG+ GC	D	RM6699-C009	B30P13F11	50	17.2758	51.0296	90.5679	78.9595	65.3287	29.2452	40.7579	31.5293	22.9287	35.0559	4.21103	5.20185	42.384
CH505	RM6699	40WPI	6699-40WPI-B32-P01F1	IgG+ GC	D	RM6699-C022	B32P01F1	50	2.71865	31.8248	78.6353	59.363	50.2542	8.81103	16.4772	13.9183	-7.89394	19.2134	-6.17676	-1.14427	11.9311
CH505	RM6699	40WPI	6699-40WPI-B32-P01G12	IgG+ GC	D	RM6699-C022	B32P01G12	50	-6.57963	23.7034	79.3491	53.3028	52.7163	3.81703	15.1504	2.72286	-26.631	9.59998	-4.68671	-15.4599	5.91575
CH505	RM6699	40WPI	6699-40WPI-B32-P03F6	IgG+ GC	D	RM6699-C007	B32P03F6	50	9.5811	53.0359	38.9565	82.9804	71.8588	11.4345	29.4763	30.5136	1.9056	21.3816	11.0471	-1.30924	-19.1995
CH505	RM6699	40WPI	6699-40WPI-B32-P04D3	IgG+ GC	D	RM6699-C082	B32P04D3	50	16.1173	41.2046	70.9814	67.6723	58.5703	12.9973	22.3484	15.8599	0.872181	19.011	-7.24108	0.282377	3.4344
CH505	RM6699	40WPI	6699-40WPI-B32-P04D9	IgG+ GC	D	RM6699-C027	B32P04D9	50	-2.92129	44.9071	97.8727	85.464	82.5814	6.71401	19.3962	20.7348	3.94656	15.1207	-7.66681	-8.67105	0.0789518
CH505	RM6699	40WPI	6699-40WPI-B32-P15B7	IgG+ GC	D	RM6699-C082	B32P15B7	50	11.4834	43.0244	66.9812	63.7224	62.4017	9.68866	19.3962	13.2536	-3.49011	17.0883	0.124029	-3.16125	-3.16371
CH505	RM6699	40WPI	6699-40WPI-B32-P22H3	IgG+ GC	D	RM6699-C027	B32P22H3	25	-5.46688	38.8766	95.7808	79.7717	80.9169	4.2908	16.8753	17.8647	2.40937	8.40814	-5.70846	-6.50649	7.09063
CH505	RM6699	24WPI	6699-24WPI-B35-P03B8	IgG+ GC	D	RM6699-C030	B35P03B8	50	11.8965	44.4767	93.198	79.9646	62.967	22.4729	24.9981	28.7172	39.0036	38.2455	10.6856	12.1498	2.06919
CH505	RM6699	24WPI	6699-24WPI-B35-P09G12	IgG+ GC	D	RM6699-C007	B35P09G12	50	-6.5284	35.4775	20.1701	68.0757	66.0046	10.3533	28.1065	13.04	2.46785	22.2488	5.62008	-9.9696	-16.8054
CH505	RM6699	24WPI	6699-24WPI-B35-P13C12	IgG+ GC	D	RM6699-C030	B35P13C12	50	-1.41481	41.7014	82.5268	70.5885	47.7041	19.6358	24.3896	28.8595	28.4304	34.8897	12.1085	7.24654	-11.6023
CH505	RM6699	24WPI	6699-24WPI-B35-P16G4	IgG+ GC	D	RM6699-C051	B35P16G4	50	9.32452	43.7155	94.9509	77.1262	59.7637	18.251	18.5931	21.4508	23.4427	34.421	-1.26634	6.86064	-10.4363
CH505	RM6699	24WPI	6699-24WPI-B35-P18D3	IgG+ GC	D	RM6699-C051	B35P18D3	25	7.65741	39.2202	48.9736	41.0437	NT	18.9311	28.0205	7.20738	-17.5741	23.4973	1.10321	6.5793	54.6027
