## Supplementary material for "Functional Convergence of Genetically Diverse B-Cell Receptors in Simian-HIV Infected Rhesus Macaques": Table S7

### Sheet: Sheet1
Primer	Sequence	Purpose	Step	Species	Specificity	Direction	Highlighted	Reference
TSO-P1	/5Biosg/CCAAGCTGGCTAGCACCATGACAGgtagcactCAGrGrGrG	BCR V(D)J sequencing	SMART-RT	Any mammalian	NA	NA	Plate barcode	This study
TSO-P2	/5Biosg/CCAAGCTGGCTAGCACCATGACAGtcagtcgaCAGrGrGrG	BCR V(D)J sequencing	SMART-RT	Any mammalian	NA	NA	Plate barcode	This study
TSO-P3	/5Biosg/CCAAGCTGGCTAGCACCATGACAGgcatgtacCAGrGrGrG	BCR V(D)J sequencing	SMART-RT	Any mammalian	NA	NA	Plate barcode	This study
TSO-P4	/5Biosg/CCAAGCTGGCTAGCACCATGACAGgcgtacatCAGrGrGrG	BCR V(D)J sequencing	SMART-RT	Any mammalian	NA	NA	Plate barcode	This study
TSO-P5	/5Biosg/CCAAGCTGGCTAGCACCATGACAGgtgacatcCAGrGrGrG	BCR V(D)J sequencing	SMART-RT	Any mammalian	NA	NA	Plate barcode	This study
TSO-P6	/5Biosg/CCAAGCTGGCTAGCACCATGACAGctgactagCAGrGrGrG	BCR V(D)J sequencing	SMART-RT	Any mammalian	NA	NA	Plate barcode	This study
TSO-P7	/5Biosg/CCAAGCTGGCTAGCACCATGACAGtatcgcagCAGrGrGrG	BCR V(D)J sequencing	SMART-RT	Any mammalian	NA	NA	Plate barcode	This study
TSO-P8	/5Biosg/CCAAGCTGGCTAGCACCATGACAGcgctatgaCAGrGrGrG	BCR V(D)J sequencing	SMART-RT	Any mammalian	NA	NA	Plate barcode	This study
TSO-P9	/5Biosg/CCAAGCTGGCTAGCACCATGACAGagtcagctCAGrGrGrG	BCR V(D)J sequencing	SMART-RT	Any mammalian	NA	NA	Plate barcode	This study
TSO-P10	/5Biosg/CCAAGCTGGCTAGCACCATGACAGcgtacatgCAGrGrGrG	BCR V(D)J sequencing	SMART-RT	Any mammalian	NA	NA	Plate barcode	This study
TSO-P11	/5Biosg/CCAAGCTGGCTAGCACCATGACAGtacgtgcaCAGrGrGrG	BCR V(D)J sequencing	SMART-RT	Any mammalian	NA	NA	Plate barcode	This study
TSO-P12	/5Biosg/CCAAGCTGGCTAGCACCATGACAGcatgcgtaCAGrGrGrG	BCR V(D)J sequencing	SMART-RT	Any mammalian	NA	NA	Plate barcode	This study
RhIgG-RT	GTCCACCTTGGTGTTGCTG	BCR V(D)J sequencing	SMART-RT	Rhesus	IgG	Reverse	NA	This study
RhIgK-RT	CTGTTGAAGCTCTTGGTGA	BCR V(D)J sequencing	SMART-RT	Rhesus	IgK	Reverse	NA	This study
RhIgL-RT	CCTTYGTGCGTGACCTG	BCR V(D)J sequencing	SMART-RT	Rhesus	IgL	Reverse	NA	This study
RhIgM-RT	GGTGCTGGACTTTGCATAC	BCR V(D)J sequencing	SMART-RT	Rhesus	IgM	Reverse	NA	This study
hIgG-RT	GGTGTTGCTGGGCTTGTGA	BCR V(D)J sequencing	SMART-RT	Human	IgG	Reverse	NA	This study
hIgK-RT	CCTGTTGAAGCTCTTTGTGAC	BCR V(D)J sequencing	SMART-RT	Human	IgK	Reverse	NA	This study
hIgL-RT	GTGCTCCCTTCATGCGTGA	BCR V(D)J sequencing	SMART-RT	Human	IgL	Reverse	NA	This study
hIgM-RT	GCTGGACTTTGCACACCA	BCR V(D)J sequencing	SMART-RT	Human	IgM	Reverse	NA	This study
5Anchor-FW	CAAGCTGGCTAGCACCATGA	BCR V(D)J sequencing	PCR1	Any mammalian	TSO	Forward	NA	This study
RhIgG-PB1	TGGAGGGCACGGTCACCA	BCR V(D)J sequencing	PCR1	Rhesus	IgG	Reverse	NA	This study
RhIgK-PB1	GCCCTGATGGGTGACTTCG	BCR V(D)J sequencing	PCR1	Rhesus	IgK	Reverse	NA	This study
RhIgL-PB1	GGACYTCCACTGGTCGGA	BCR V(D)J sequencing	PCR1	Rhesus	IgL	Reverse	NA	This study
RhIgM-PB1	GCATACCACGTGTTCGTCTG	BCR V(D)J sequencing	PCR1	Rhesus	IgM	Reverse	NA	This study
hIgG-PB1	GGTCACCACGCTGCTGAG	BCR V(D)J sequencing	PCR1	Human	IgG	Reverse	NA	This study
hIgK-PB1	GGCCCTGATGGGTGACTTC	BCR V(D)J sequencing	PCR1	Human	IgK	Reverse	NA	This study
hIgL-PB1	TGTGGGACTTCCACTGCTC	BCR V(D)J sequencing	PCR1	Human	IgL	Reverse	NA	This study
hIgM-PB1	CTGCATGACGTCCTTGGAAG	BCR V(D)J sequencing	PCR1	Human	IgM	Reverse	NA	This study
5Anchor-1	GGTAGatagcgtcCAAGCTGGCTAGCACCATGA	BCR V(D)J sequencing	PCR2	Any mammalian	TSO	Forward	Column barcode	This study
5Anchor-2	GGTAGacagtgctCAAGCTGGCTAGCACCATGA	BCR V(D)J sequencing	PCR2	Any mammalian	TSO	Forward	Column barcode	This study
5Anchor-3	GGTAGgtacgcatCAAGCTGGCTAGCACCATGA	BCR V(D)J sequencing	PCR2	Any mammalian	TSO	Forward	Column barcode	This study
5Anchor-4	GGTAGgtgcatacCAAGCTGGCTAGCACCATGA	BCR V(D)J sequencing	PCR2	Any mammalian	TSO	Forward	Column barcode	This study
5Anchor-5	GGTAGacgatgtcCAAGCTGGCTAGCACCATGA	BCR V(D)J sequencing	PCR2	Any mammalian	TSO	Forward	Column barcode	This study
5Anchor-6	GGTAGtcgatcagCAAGCTGGCTAGCACCATGA	BCR V(D)J sequencing	PCR2	Any mammalian	TSO	Forward	Column barcode	This study
5Anchor-7	GGTAGgactgatcCAAGCTGGCTAGCACCATGA	BCR V(D)J sequencing	PCR2	Any mammalian	TSO	Forward	Column barcode	This study
5Anchor-8	GGTAGcgtcatagCAAGCTGGCTAGCACCATGA	BCR V(D)J sequencing	PCR2	Any mammalian	TSO	Forward	Column barcode	This study
5Anchor-9	GGTAGcatcgtgaCAAGCTGGCTAGCACCATGA	BCR V(D)J sequencing	PCR2	Any mammalian	TSO	Forward	Column barcode	This study
5Anchor-10	GGTAGagctagtcCAAGCTGGCTAGCACCATGA	BCR V(D)J sequencing	PCR2	Any mammalian	TSO	Forward	Column barcode	This study
5Anchor-11	GGTAGcacgtatgCAAGCTGGCTAGCACCATGA	BCR V(D)J sequencing	PCR2	Any mammalian	TSO	Forward	Column barcode	This study
5Anchor-12	GGTAGtatgcacgCAAGCTGGCTAGCACCATGA	BCR V(D)J sequencing	PCR2	Any mammalian	TSO	Forward	Column barcode	This study
RhIgG-A	GGTAGgatactgcGGGAGTAGAGCCCTGAGGA	BCR V(D)J sequencing	PCR2	Rhesus	IgG	Reverse	Row barcode	This study
RhIgG-B	GGTAGacgcatgtGGGAGTAGAGCCCTGAGGA	BCR V(D)J sequencing	PCR2	Rhesus	IgG	Reverse	Row barcode	This study
RhIgG-C	GGTAGtcagctagGGGAGTAGAGCCCTGAGGA	BCR V(D)J sequencing	PCR2	Rhesus	IgG	Reverse	Row barcode	This study
RhIgG-D	GGTAGagtcgatcGGGAGTAGAGCCCTGAGGA	BCR V(D)J sequencing	PCR2	Rhesus	IgG	Reverse	Row barcode	This study
RhIgG-E	GGTAGctgtagcaGGGAGTAGAGCCCTGAGGA	BCR V(D)J sequencing	PCR2	Rhesus	IgG	Reverse	Row barcode	This study
RhIgG-F	GGTAGtcgcagtaGGGAGTAGAGCCCTGAGGA	BCR V(D)J sequencing	PCR2	Rhesus	IgG	Reverse	Row barcode	This study
RhIgG-G	GGTAGtacatgcgGGGAGTAGAGCCCTGAGGA	BCR V(D)J sequencing	PCR2	Rhesus	IgG	Reverse	Row barcode	This study
RhIgG-H	GGTAGcgtatgcaGGGAGTAGAGCCCTGAGGA	BCR V(D)J sequencing	PCR2	Rhesus	IgG	Reverse	Row barcode	This study
RhIgK-A	GGTAGgatactgcCTGGTAGTCTGTGCTGCTC	BCR V(D)J sequencing	PCR2	Rhesus	IgK	Reverse	Row barcode	This study
RhIgK-B	GGTAGacgcatgtCTGGTAGTCTGTGCTGCTC	BCR V(D)J sequencing	PCR2	Rhesus	IgK	Reverse	Row barcode	This study
RhIgK-C	GGTAGtcagctagCTGGTAGTCTGTGCTGCTC	BCR V(D)J sequencing	PCR2	Rhesus	IgK	Reverse	Row barcode	This study
RhIgK-D	GGTAGagtcgatcCTGGTAGTCTGTGCTGCTC	BCR V(D)J sequencing	PCR2	Rhesus	IgK	Reverse	Row barcode	This study
RhIgK-E	GGTAGctgtagcaCTGGTAGTCTGTGCTGCTC	BCR V(D)J sequencing	PCR2	Rhesus	IgK	Reverse	Row barcode	This study
RhIgK-F	GGTAGtcgcagtaCTGGTAGTCTGTGCTGCTC	BCR V(D)J sequencing	PCR2	Rhesus	IgK	Reverse	Row barcode	This study
RhIgK-G	GGTAGtacatgcgCTGGTAGTCTGTGCTGCTC	BCR V(D)J sequencing	PCR2	Rhesus	IgK	Reverse	Row barcode	This study
RhIgK-H	GGTAGcgtatgcaCTGGTAGTCTGTGCTGCTC	BCR V(D)J sequencing	PCR2	Rhesus	IgK	Reverse	Row barcode	This study
RhIgL-A	GGTAGgatactgcGGACGTCAGGCTCAGGTAG	BCR V(D)J sequencing	PCR2	Rhesus	IgL	Reverse	Row barcode	This study
RhIgL-B	GGTAGacgcatgtGGACGTCAGGCTCAGGTAG	BCR V(D)J sequencing	PCR2	Rhesus	IgL	Reverse	Row barcode	This study
RhIgL-C	GGTAGtcagctagGGACGTCAGGCTCAGGTAG	BCR V(D)J sequencing	PCR2	Rhesus	IgL	Reverse	Row barcode	This study
RhIgL-D	GGTAGagtcgatcGGACGTCAGGCTCAGGTAG	BCR V(D)J sequencing	PCR2	Rhesus	IgL	Reverse	Row barcode	This study
RhIgL-E	GGTAGctgtagcaGGACGTCAGGCTCAGGTAG	BCR V(D)J sequencing	PCR2	Rhesus	IgL	Reverse	Row barcode	This study
RhIgL-F	GGTAGtcgcagtaGGACGTCAGGCTCAGGTAG	BCR V(D)J sequencing	PCR2	Rhesus	IgL	Reverse	Row barcode	This study
RhIgL-G	GGTAGtacatgcgGGACGTCAGGCTCAGGTAG	BCR V(D)J sequencing	PCR2	Rhesus	IgL	Reverse	Row barcode	This study
RhIgL-H	GGTAGcgtatgcaGGACGTCAGGCTCAGGTAG	BCR V(D)J sequencing	PCR2	Rhesus	IgL	Reverse	Row barcode	This study
RhIgM-A	GGTAGgatactgcGAGGTGGCCGCGTACTTG	BCR V(D)J sequencing	PCR2	Rhesus	IgM	Reverse	Row barcode	This study
RhIgM-B	GGTAGacgcatgtGAGGTGGCCGCGTACTTG	BCR V(D)J sequencing	PCR2	Rhesus	IgM	Reverse	Row barcode	This study
RhIgM-C	GGTAGtcagctagGAGGTGGCCGCGTACTTG	BCR V(D)J sequencing	PCR2	Rhesus	IgM	Reverse	Row barcode	This study
RhIgM-D	GGTAGagtcgatcGAGGTGGCCGCGTACTTG	BCR V(D)J sequencing	PCR2	Rhesus	IgM	Reverse	Row barcode	This study
RhIgM-E	GGTAGctgtagcaGAGGTGGCCGCGTACTTG	BCR V(D)J sequencing	PCR2	Rhesus	IgM	Reverse	Row barcode	This study
RhIgM-F	GGTAGtcgcagtaGAGGTGGCCGCGTACTTG	BCR V(D)J sequencing	PCR2	Rhesus	IgM	Reverse	Row barcode	This study
RhIgM-G	GGTAGtacatgcgGAGGTGGCCGCGTACTTG	BCR V(D)J sequencing	PCR2	Rhesus	IgM	Reverse	Row barcode	This study
RhIgM-H	GGTAGcgtatgcaGAGGTGGCCGCGTACTTG	BCR V(D)J sequencing	PCR2	Rhesus	IgM	Reverse	Row barcode	This study
hIgG-A	GGTAGgatactgcCTGAGGGAGTAGAGTCCTGA	BCR V(D)J sequencing	PCR2	Human	IgG	Reverse	Row barcode	This study
hIgG-B	GGTAGacgcatgtCTGAGGGAGTAGAGTCCTGA	BCR V(D)J sequencing	PCR2	Human	IgG	Reverse	Row barcode	This study
hIgG-C	GGTAGtcagctagCTGAGGGAGTAGAGTCCTGA	BCR V(D)J sequencing	PCR2	Human	IgG	Reverse	Row barcode	This study
hIgG-D	GGTAGagtcgatcCTGAGGGAGTAGAGTCCTGA	BCR V(D)J sequencing	PCR2	Human	IgG	Reverse	Row barcode	This study
hIgG-E	GGTAGctgtagcaCTGAGGGAGTAGAGTCCTGA	BCR V(D)J sequencing	PCR2	Human	IgG	Reverse	Row barcode	This study
hIgG-F	GGTAGtcgcagtaCTGAGGGAGTAGAGTCCTGA	BCR V(D)J sequencing	PCR2	Human	IgG	Reverse	Row barcode	This study
hIgG-G	GGTAGtacatgcgCTGAGGGAGTAGAGTCCTGA	BCR V(D)J sequencing	PCR2	Human	IgG	Reverse	Row barcode	This study
hIgG-H	GGTAGcgtatgcaCTGAGGGAGTAGAGTCCTGA	BCR V(D)J sequencing	PCR2	Human	IgG	Reverse	Row barcode	This study
hIgK-A	GGTAGgatactgcCTCGTAGTCTGCTTTGCTCAG	BCR V(D)J sequencing	PCR2	Human	IgK	Reverse	Row barcode	This study
hIgK-B	GGTAGacgcatgtCTCGTAGTCTGCTTTGCTCAG	BCR V(D)J sequencing	PCR2	Human	IgK	Reverse	Row barcode	This study
hIgK-C	GGTAGtcagctagCTCGTAGTCTGCTTTGCTCAG	BCR V(D)J sequencing	PCR2	Human	IgK	Reverse	Row barcode	This study
hIgK-D	GGTAGagtcgatcCTCGTAGTCTGCTTTGCTCAG	BCR V(D)J sequencing	PCR2	Human	IgK	Reverse	Row barcode	This study
hIgK-E	GGTAGctgtagcaCTCGTAGTCTGCTTTGCTCAG	BCR V(D)J sequencing	PCR2	Human	IgK	Reverse	Row barcode	This study
hIgK-F	GGTAGtcgcagtaCTCGTAGTCTGCTTTGCTCAG	BCR V(D)J sequencing	PCR2	Human	IgK	Reverse	Row barcode	This study
hIgK-G	GGTAGtacatgcgCTCGTAGTCTGCTTTGCTCAG	BCR V(D)J sequencing	PCR2	Human	IgK	Reverse	Row barcode	This study
hIgK-H	GGTAGcgtatgcaCTCGTAGTCTGCTTTGCTCAG	BCR V(D)J sequencing	PCR2	Human	IgK	Reverse	Row barcode	This study
hIgL-A	GGTAGgatactgcCAGGCTCAGRTAGCTGCTG	BCR V(D)J sequencing	PCR2	Human	IgL	Reverse	Row barcode	This study
hIgL-B	GGTAGacgcatgtCAGGCTCAGRTAGCTGCTG	BCR V(D)J sequencing	PCR2	Human	IgL	Reverse	Row barcode	This study
hIgL-C	GGTAGtcagctagCAGGCTCAGRTAGCTGCTG	BCR V(D)J sequencing	PCR2	Human	IgL	Reverse	Row barcode	This study
hIgL-D	GGTAGagtcgatcCAGGCTCAGRTAGCTGCTG	BCR V(D)J sequencing	PCR2	Human	IgL	Reverse	Row barcode	This study
hIgL-E	GGTAGctgtagcaCAGGCTCAGRTAGCTGCTG	BCR V(D)J sequencing	PCR2	Human	IgL	Reverse	Row barcode	This study
hIgL-F	GGTAGtcgcagtaCAGGCTCAGRTAGCTGCTG	BCR V(D)J sequencing	PCR2	Human	IgL	Reverse	Row barcode	This study
hIgL-G	GGTAGtacatgcgCAGGCTCAGRTAGCTGCTG	BCR V(D)J sequencing	PCR2	Human	IgL	Reverse	Row barcode	This study
hIgL-H	GGTAGcgtatgcaCAGGCTCAGRTAGCTGCTG	BCR V(D)J sequencing	PCR2	Human	IgL	Reverse	Row barcode	This study
hIgM-A	GGTAGgatactgcCCCGGGTRCTGCTGATGTC	BCR V(D)J sequencing	PCR2	Human	IgM	Reverse	Row barcode	This study
hIgM-B	GGTAGacgcatgtCCCGGGTRCTGCTGATGTC	BCR V(D)J sequencing	PCR2	Human	IgM	Reverse	Row barcode	This study
hIgM-C	GGTAGtcagctagCCCGGGTRCTGCTGATGTC	BCR V(D)J sequencing	PCR2	Human	IgM	Reverse	Row barcode	This study
hIgM-D	GGTAGagtcgatcCCCGGGTRCTGCTGATGTC	BCR V(D)J sequencing	PCR2	Human	IgM	Reverse	Row barcode	This study
hIgM-E	GGTAGctgtagcaCCCGGGTRCTGCTGATGTC	BCR V(D)J sequencing	PCR2	Human	IgM	Reverse	Row barcode	This study
hIgM-F	GGTAGtcgcagtaCCCGGGTRCTGCTGATGTC	BCR V(D)J sequencing	PCR2	Human	IgM	Reverse	Row barcode	This study
hIgM-G	GGTAGtacatgcgCCCGGGTRCTGCTGATGTC	BCR V(D)J sequencing	PCR2	Human	IgM	Reverse	Row barcode	This study
hIgM-H	GGTAGcgtatgcaCCCGGGTRCTGCTGATGTC	BCR V(D)J sequencing	PCR2	Human	IgM	Reverse	Row barcode	This study
Read1_TS	/5Biosg/CTACACTCTTTCCCTACACGACGCTCTTCCGATCTNNNNNNNNNNNNrGrGrGrGrG	Rep-Seq, 5'RACE	SMART-RT	Any mammalian	NA	NA	Read1 priming, UMI	1
Read1U	CTACACTCTTTCCCTACACGACGCTCTTCCGATCT	Rep-Seq, 5'RACE	PCR1, PCR2	Any mammalian	Read1 priming	Forward	NA	1
RhIgM_RACE_out	GCCAACGGCCACTTCGTTTGTATCCAA	Rep-Seq, 5'RACE	PCR1	Rhesus	IgM	Reverse	NA	1
RhIgK_RACE_out	GCAGGCACACAACAGAGACAGTTCCAGA	Rep-Seq, 5'RACE	PCR1	Rhesus	IgK	Reverse	NA	This study
RhIgL_RACE_out	CCGGGTAGAAGTCACTGATCAGACACACTAG	Rep-Seq, 5'RACE	PCR1	Rhesus	IgL	Reverse	NA	This study
RhIgM_RACE_in	CAGACGTGTGCTCTTCCGATCTAACGGGGCATTCTCACAGGAGACGAGGGGGAAAAG	Rep-Seq, 5'RACE	PCR2	Rhesus	IgM	Reverse	Read2 priming	1
RhIgK_RACE_in	CAGACGTGTGCTCTTCCGATCTGATGGCGGGAAGATGAAGACAGATGGTG	Rep-Seq, 5'RACE	PCR2	Rhesus	IgK	Reverse	Read2 priming	This study
RhIgL_RACE_in	CAGACGTGTGCTCTTCCGATCTCAGAGGAGGGCGGGAASAGAGTGACC	Rep-Seq, 5'RACE	PCR2	Rhesus	IgL	Reverse	Read2 priming	This study
Ma_IgM_MTPX	GGAGTTCAGACGTGTGCTCTTCCGATCTHHHHHACAHHHHHACAHHHHNCACTTCGTTTGTATCCAACGGGGCATTCTC	Rep-Seq, MTPX	RT	Rhesus	IgM	Reverse	Read2 priming, UMI	1
Rh_IgK_MTPX	GGAGTTCAGACGTGTGCTCTTCCGATCTHHHHHACAHHHHHACAHHHHNGATGGCGGGAAGATGAAGACAGATGGTG	Rep-Seq, MTPX	RT	Rhesus	IgK	Reverse	Read2 priming, UMI	This study
Rh_IgL_MTPX	GGAGTTCAGACGTGTGCTCTTCCGATCTHHHHHACAHHHHHACAHHHHNCAGAGGAGGGCGGGAASAGAGTGACC	Rep-Seq, MTPX	RT	Rhesus	IgL	Reverse	Read2 priming, UMI	This study
Read2U	GGAGTTCAGACGTGTGCTCTTCCGATCT	Rep-Seq, MTPX	PCR	Any mammalian	Read2 priming	Reverse	NA	1
Ma_VHU_MTPX_1	CTTTCCCTACACGACGCTCTTCCGATCTCCCCAGAGCACAGCACCTCAYC	Rep-Seq, MTPX	PCR	Rhesus	IGHV, 5'UTR	Forward	Read1 priming	1
Ma_VHU_MTPX_2	CTTTCCCTACACGACGCTCTTCCGATCTCCCTGGAACTGCAGCTCCTCACC	Rep-Seq, MTPX	PCR	Rhesus	IGHV, 5'UTR	Forward	Read1 priming	1
Ma_VHU_MTPX_3	CTTTCCCTACACGACGCTCTTCCGATCTCCCTGGGARCACAGCTCATCACC	Rep-Seq, MTPX	PCR	Rhesus	IGHV, 5'UTR	Forward	Read1 priming	1
Ma_VHU_MTPX_4	CTTTCCCTACACGACGCTCTTCCGATCTGCCCCTGAGAGGAAAGCTCTTCACC	Rep-Seq, MTPX	PCR	Rhesus	IGHV, 5'UTR	Forward	Read1 priming	1
Ma_VHU_MTPX_5	CTTTCCCTACACGACGCTCTTCCGATCTGCCCCTGAGAGCACAGTTTCTCACC	Rep-Seq, MTPX	PCR	Rhesus	IGHV, 5'UTR	Forward	Read1 priming	1
Ma_VHU_MTPX_6	CTTTCCCTACACGACGCTCTTCCGATCTCCTGTGCCCCACCATGGACACG	Rep-Seq, MTPX	PCR	Rhesus	IGHV, 5'UTR	Forward	Read1 priming	1
Ma_VHU_MTPX_7	CTTTCCCTACACGACGCTCTTCCGATCTCACAGARGACCCACCATGGAGTTGG	Rep-Seq, MTPX	PCR	Rhesus	IGHV, 5'UTR	Forward	Read1 priming	1
Ma_VHU_MTPX_8	CTTTCCCTACACGACGCTCTTCCGATCTCACARAGGACTCACCATGGAGTTGG	Rep-Seq, MTPX	PCR	Rhesus	IGHV, 5'UTR	Forward	Read1 priming	1
Ma_VHU_MTPX_9	CTTTCCCTACACGACGCTCTTCCGATCTCCATTCGGTGATCAGCACWGAACACAG	Rep-Seq, MTPX	PCR	Rhesus	IGHV, 5'UTR	Forward	Read1 priming	1
Ma_VHU_MTPX_10	CTTTCCCTACACGACGCTCTTCCGATCTGATTYCCAGCYGTCTCCACTTGGTGATC	Rep-Seq, MTPX	PCR	Rhesus	IGHV, 5'UTR	Forward	Read1 priming	1
Ma_VHU_MTPX_11	CTTTCCCTACACGACGCTCTTCCGATCTGATCAGCACTGAACACARAACTCACCTGG	Rep-Seq, MTPX	PCR	Rhesus	IGHV, 5'UTR	Forward	Read1 priming	1
Ma_VHU_MTPX_12	CTTTCCCTACACGACGCTCTTCCGATCTGATCAGCACTGAASACAGARGACTCACC	Rep-Seq, MTPX	PCR	Rhesus	IGHV, 5'UTR	Forward	Read1 priming	1
Ma_VHU_MTPX_13	CTTTCCCTACACGACGCTCTTCCGATCTGATCAGCACTGAACACAGAAGACTCATCATGG	Rep-Seq, MTPX	PCR	Rhesus	IGHV, 5'UTR	Forward	Read1 priming	1
Ma_VHU_MTPX_14	CTTTCCCTACACGACGCTCTTCCGATCTGTTTCCACTTGGTGAYCAGCACTGAACAC	Rep-Seq, MTPX	PCR	Rhesus	IGHV, 5'UTR	Forward	Read1 priming	1
Ma_VHU_MTPX_15	CTTTCCCTACACGACGCTCTTCCGATCTGCAGCAGTTTCCACYTGGTGACCAGC	Rep-Seq, MTPX	PCR	Rhesus	IGHV, 5'UTR	Forward	Read1 priming	1
Ma_VHU_MTPX_16	CTTTCCCTACACGACGCTCTTCCGATCTCCAGKAGTTTCCACTTGGTGACCAGC	Rep-Seq, MTPX	PCR	Rhesus	IGHV, 5'UTR	Forward	Read1 priming	1
Ma_VHU_MTPX_17	CTTTCCCTACACGACGCTCTTCCGATCTGATCAGCACTAAACACAGAACAYACCATGGAG	Rep-Seq, MTPX	PCR	Rhesus	IGHV, 5'UTR	Forward	Read1 priming	1
Ma_VHU_MTPX_18	CTTTCCCTACACGACGCTCTTCCGATCTGAGCACAGAGGACGCAYCATGGAG	Rep-Seq, MTPX	PCR	Rhesus	IGHV, 5'UTR	Forward	Read1 priming	1
Ma_VHU_MTPX_19	CTTTCCCTACACGACGCTCTTCCGATCTGGAGACCCAGACCTGGCATTTTCAGG	Rep-Seq, MTPX	PCR	Rhesus	IGHV, 5'UTR	Forward	Read1 priming	1
Ma_VHU_MTPX_20	CTTTCCCTACACGACGCTCTTCCGATCTGATCAGGACTGCACACAGGACTCACC	Rep-Seq, MTPX	PCR	Rhesus	IGHV, 5'UTR	Forward	Read1 priming	1
Ma_VHU_MTPX_21	CTTTCCCTACACGACGCTCTTCCGATCTGGTGATCAGCACCAAACACAGAAGACTCAC	Rep-Seq, MTPX	PCR	Rhesus	IGHV, 5'UTR	Forward	Read1 priming	1
Ma_VHU_MTPX_22	CTTTCCCTACACGACGCTCTTCCGATCTGATCAGSACTGAACACACAGGACTCACC	Rep-Seq, MTPX	PCR	Rhesus	IGHV, 5'UTR	Forward	Read1 priming	1
Ma_VHU_MTPX_23	CTTTCCCTACACGACGCTCTTCCGATCTGCACTGAACACAGACCACCAACCATGG	Rep-Seq, MTPX	PCR	Rhesus	IGHV, 5'UTR	Forward	Read1 priming	1
Ma_VHU_MTPX_24	CTTTCCCTACACGACGCTCTTCCGATCTCCCAGACCTGGSATTTTCAGGTGTTTTC	Rep-Seq, MTPX	PCR	Rhesus	IGHV, 5'UTR	Forward	Read1 priming	1
Ma_VHU_MTPX_25	CTTTCCCTACACGACGCTCTTCCGATCTGGATTCCCAGGCGTTTCCACTCAGTG	Rep-Seq, MTPX	PCR	Rhesus	IGHV, 5'UTR	Forward	Read1 priming	1
Ma_VHU_MTPX_26	CTTTCCCTACACGACGCTCTTCCGATCTCTCCACTTGGTCATGAACACTGAACWCAG	Rep-Seq, MTPX	PCR	Rhesus	IGHV, 5'UTR	Forward	Read1 priming	1
Ma_VHU_MTPX_27_v2	CTTTCCCTACACGACGCTCTTCCGATCTCSTGTGCAAGAACATGAAGCACCTGTG	Rep-Seq, MTPX	PCR	Rhesus	IGHV, 5'UTR	Forward	Read1 priming	This study
Ma_VHU_MTPX_28	CTTTCCCTACACGACGCTCTTCCGATCTGAGAGTCAYGGACCTCCTGTGCAAGAAC	Rep-Seq, MTPX	PCR	Rhesus	IGHV, 5'UTR	Forward	Read1 priming	1
Ma_VHU_MTPX_29	CTTTCCCTACACGACGCTCTTCCGATCTGAGAGTYAYGGACATCCTGTGCAAGAAC	Rep-Seq, MTPX	PCR	Rhesus	IGHV, 5'UTR	Forward	Read1 priming	1
Ma_VHU_MTPX_30	CTTTCCCTACACGACGCTCTTCCGATCTGAGAGTCATGGACCTWCTGTGCAAGAAC	Rep-Seq, MTPX	PCR	Rhesus	IGHV, 5'UTR	Forward	Read1 priming	1
Ma_VHU_MTPX_31	CTTTCCCTACACGACGCTCTTCCGATCTCAGTGCTTCATTTCTGTCCTCCACCACG	Rep-Seq, MTPX	PCR	Rhesus	IGHV, 5'UTR	Forward	Read1 priming	1
Ma_VHU_MTPX_32	CTTTCCCTACACGACGCTCTTCCGATCTGTGCTTCCTTTTCTGTCCTCCACCACG	Rep-Seq, MTPX	PCR	Rhesus	IGHV, 5'UTR	Forward	Read1 priming	1
Ma_VHU_MTPX_33	CTTTCCCTACACGACGCTCTTCCGATCTGGCAGTCAGCAGAGCTCCAGRC	Rep-Seq, MTPX	PCR	Rhesus	IGHV, 5'UTR	Forward	Read1 priming	1
Ma_VHU_MTPX_34	CTTTCCCTACACGACGCTCTTCCGATCTGCCCCTAGATCACAGCTCCTTGCC	Rep-Seq, MTPX	PCR	Rhesus	IGHV, 5'UTR	Forward	Read1 priming	1
Ma_VHU_MTPX_35	CTTTCCCTACACGACGCTCTTCCGATCTCCCCTAGTGCACAGCTCCTCACC	Rep-Seq, MTPX	PCR	Rhesus	IGHV, 5'UTR	Forward	Read1 priming	1
Ma_VHU_MTPX_36_v2	CTTTCCCTACACGACGCTCTTCCGATCTCCCCAGAGCACAGCACCATGGAC	Rep-Seq, MTPX	PCR	Rhesus	IGHV, 5'UTR	Forward	Read1 priming	This study
Ma_VHU_MTPX_37_v2	CTTTCCCTACACGACGCTCTTCCGATCTGCACTGAACACAGAAGACCAGCCATG	Rep-Seq, MTPX	PCR	Rhesus	IGHV, 5'UTR	Forward	Read1 priming	This study
Ma_VHL_MTPX_1_v2	CTTTCCCTACACGACGCTCTTCCGATCTCCATGGACTKGACCTGGAGGMTCCTC	Rep-Seq, MTPX	PCR	Rhesus	IGHV, leader	Forward	Read1 priming	This study
Ma_VHL_MTPX_2	CTTTCCCTACACGACGCTCTTCCGATCTATGGACTTGACCTGGAAGATCCTC	Rep-Seq, MTPX	PCR	Rhesus	IGHV, leader	Forward	Read1 priming	1
Ma_VHL_MTPX_3_v2	CTTTCCCTACACGACGCTCTTCCGATCTATGGAGTTTRTRCTGAGCTGGGTTTTCC	Rep-Seq, MTPX	PCR	Rhesus	IGHV, leader	Forward	Read1 priming	This study
Ma_VHL_MTPX_4	CTTTCCCTACACGACGCTCTTCCGATCTATGGACACGCTYTGCTCCACGCTCCTGC	Rep-Seq, MTPX	PCR	Rhesus	IGHV, leader	Forward	Read1 priming	1
Ma_VHL_MTPX_5	CTTTCCCTACACGACGCTCTTCCGATCTATGGACACGCTTTGCTACACACTCCTGC	Rep-Seq, MTPX	PCR	Rhesus	IGHV, leader	Forward	Read1 priming	1
Ma_VHL_MTPX_6	CTTTCCCTACACGACGCTCTTCCGATCTCCTGTGCCCCACCATGGACACG	Rep-Seq, MTPX	PCR	Rhesus	IGHV, leader	Forward	Read1 priming	1
Ma_VHL_MTPX_7	CTTTCCCTACACGACGCTCTTCCGATCTATGGACACGCTTTGCTYCACGCTCCTGC	Rep-Seq, MTPX	PCR	Rhesus	IGHV, leader	Forward	Read1 priming	1
Ma_VHL_MTPX_8	CTTTCCCTACACGACGCTCTTCCGATCTATGGAGTTTGKSCTGAGCTGGGTTTTCCT	Rep-Seq, MTPX	PCR	Rhesus	IGHV, leader	Forward	Read1 priming	1
Ma_VHL_MTPX_9_v2	CTTTCCCTACACGACGCTCTTCCGATCTRAGACGCACCATGGAGTTTGTGCTGAG	Rep-Seq, MTPX	PCR	Rhesus	IGHV, leader	Forward	Read1 priming	This study
Ma_VHL_MTPX_10	CTTTCCCTACACGACGCTCTTCCGATCTATGGAATTTRGGCYGAGCTGGGTTTTCCT	Rep-Seq, MTPX	PCR	Rhesus	IGHV, leader	Forward	Read1 priming	1
Ma_VHL_MTPX_11	CTTTCCCTACACGACGCTCTTCCGATCTATGGARTTTGTGCTGAGCTKGGTTTTCCT	Rep-Seq, MTPX	PCR	Rhesus	IGHV, leader	Forward	Read1 priming	1
Ma_VHL_MTPX_12_v2	CTTTCCCTACACGACGCTCTTCCGATCTCACCATGRAGTTTGGGCYGAGCTGG	Rep-Seq, MTPX	PCR	Rhesus	IGHV, leader	Forward	Read1 priming	This study
Ma_VHL_MTPX_13	CTTTCCCTACACGACGCTCTTCCGATCTATGGMGTTGGGGCTGAGCTGGGTTTTCCT	Rep-Seq, MTPX	PCR	Rhesus	IGHV, leader	Forward	Read1 priming	1
Ma_VHL_MTPX_14	CTTTCCCTACACGACGCTCTTCCGATCTATGGAGTCTGGGCTGAGCTGGGTTTTCCT	Rep-Seq, MTPX	PCR	Rhesus	IGHV, leader	Forward	Read1 priming	1
Ma_VHL_MTPX_15_v2	CTTTCCCTACACGACGCTCTTCCGATCTATGAAGCACCTGTGGTWCTTCCTCCTCCTG	Rep-Seq, MTPX	PCR	Rhesus	IGHV, leader	Forward	Read1 priming	This study
Ma_VHL_MTPX_16_v2	CTTTCCCTACACGACGCTCTTCCGATCTATGAAGCACCTGTGGTTCTTYCTYCTCCTG	Rep-Seq, MTPX	PCR	Rhesus	IGHV, leader	Forward	Read1 priming	This study
Ma_VHL_MTPX_17	CTTTCCCTACACGACGCTCTTCCGATCTATGAAGCACCTGTGGKTCTTCTTCCTCCTG	Rep-Seq, MTPX	PCR	Rhesus	IGHV, leader	Forward	Read1 priming	1
Ma_VHL_MTPX_18_v2	CTTTCCCTACACGACGCTCTTCCGATCTATGAAGCAYCTGTGGTTCTTCCTCCTSCTG	Rep-Seq, MTPX	PCR	Rhesus	IGHV, leader	Forward	Read1 priming	This study
Ma_VHL_MTPX_19	CTTTCCCTACACGACGCTCTTCCGATCTATGGGGTCAACTGCCATCCTCGCCCTC	Rep-Seq, MTPX	PCR	Rhesus	IGHV, leader	Forward	Read1 priming	1
Ma_VHL_MTPX_20	CTTTCCCTACACGACGCTCTTCCGATCTATGGGGTCAACTGCCATCCTCACCCTC	Rep-Seq, MTPX	PCR	Rhesus	IGHV, leader	Forward	Read1 priming	1
Ma_VHL_MTPX_21	CTTTCCCTACACGACGCTCTTCCGATCTATGTCTGTCTCCTTCCTCATCGTCCTCC	Rep-Seq, MTPX	PCR	Rhesus	IGHV, leader	Forward	Read1 priming	1
Ma_VHL_MTPX_22	CTTTCCCTACACGACGCTCTTCCGATCTCCAGGCAATGTCTGTCTCCTTCCTC	Rep-Seq, MTPX	PCR	Rhesus	IGHV, leader	Forward	Read1 priming	1
Ma_VHL_MTPX_23	CTTTCCCTACACGACGCTCTTCCGATCTGGCAGTCAGCAGAGCTCCAGGC	Rep-Seq, MTPX	PCR	Rhesus	IGHV, leader	Forward	Read1 priming	1
Ma_VHL_MTPX_24	CTTTCCCTACACGACGCTCTTCCGATCTATGGACTGGACCTGGAGGATCCTCTTCTTG	Rep-Seq, MTPX	PCR	Rhesus	IGHV, leader	Forward	Read1 priming	1
Ma_VHL_MTPX_25	CTTTCCCTACACGACGCTCTTCCGATCTATGGACCTCACCTGGAGCATCCTTTTCTTG	Rep-Seq, MTPX	PCR	Rhesus	IGHV, leader	Forward	Read1 priming	1
Ma_VHL_MTPX_26_v2	CTTTCCCTACACGACGCTCTTCCGATCTATGGACTGGAYMTGGAGGATCCTCCTCTTG	Rep-Seq, MTPX	PCR	Rhesus	IGHV, leader	Forward	Read1 priming	This study
Rh_VKU_MTPX_1	CTTTCCCTACACGACGCTCTTCCGATCTCASTCARGACACAGCATGGACATGAGG	Rep-Seq, MTPX	PCR	Rhesus	IGKV, 5'UTR	Forward	Read1 priming	This study
Rh_VKU_MTPX_2	CTTTCCCTACACGACGCTCTTCCGATCTCCCWGTCAGGACACAGMATGGACATGA	Rep-Seq, MTPX	PCR	Rhesus	IGKV, 5'UTR	Forward	Read1 priming	This study
Rh_VKU_MTPX_3	CTTTCCCTACACGACGCTCTTCCGATCTTCTCAGWCMGGACACAGCATGGACA	Rep-Seq, MTPX	PCR	Rhesus	IGKV, 5'UTR	Forward	Read1 priming	This study
Rh_VKU_MTPX_4	CTTTCCCTACACGACGCTCTTCCGATCTGACCCAGTCAGRACATAGCATGGACATG	Rep-Seq, MTPX	PCR	Rhesus	IGKV, 5'UTR	Forward	Read1 priming	This study
Rh_VKU_MTPX_5	CTTTCCCTACACGACGCTCTTCCGATCTAGAACCACTCAGGACACAGCATGGAC	Rep-Seq, MTPX	PCR	Rhesus	IGKV, 5'UTR	Forward	Read1 priming	This study
Rh_VKU_MTPX_6	CTTTCCCTACACGACGCTCTTCCGATCTGACCCAGTCTGGACGCAGCATGGA	Rep-Seq, MTPX	PCR	Rhesus	IGKV, 5'UTR	Forward	Read1 priming	This study
Rh_VKU_MTPX_7	CTTTCCCTACACGACGCTCTTCCGATCTCAGGACTCCTCAGTTCACCATGAGGCT	Rep-Seq, MTPX	PCR	Rhesus	IGKV, 5'UTR	Forward	Read1 priming	This study
Rh_VKU_MTPX_8	CTTTCCCTACACGACGCTCTTCCGATCTCAGGACTCCTCAGTTCACCTTCCCACA	Rep-Seq, MTPX	PCR	Rhesus	IGKV, 5'UTR	Forward	Read1 priming	This study
Rh_VKU_MTPX_9	CTTTCCCTACACGACGCTCTTCCGATCTGTTCCATGCTCAGCTCCTGGGACTG	Rep-Seq, MTPX	PCR	Rhesus	IGKV, 5'UTR	Forward	Read1 priming	This study
Rh_VKU_MTPX_10	CTTTCCCTACACGACGCTCTTCCGATCTTCTCACGATGAGRCTCCCTGCTCAGC	Rep-Seq, MTPX	PCR	Rhesus	IGKV, 5'UTR	Forward	Read1 priming	This study
Rh_VKU_MTPX_11	CTTTCCCTACACGACGCTCTTCCGATCTCACCTTSTCACAATGAGGCTCCCTGCT	Rep-Seq, MTPX	PCR	Rhesus	IGKV, 5'UTR	Forward	Read1 priming	This study
Rh_VKU_MTPX_12	CTTTCCCTACACGACGCTCTTCCGATCTGGTCAYCTTCTCACAATGARGCTCCCTG	Rep-Seq, MTPX	PCR	Rhesus	IGKV, 5'UTR	Forward	Read1 priming	This study
Rh_VKU_MTPX_13	CTTTCCCTACACGACGCTCTTCCGATCTCGTTTAGCCTGTGACAGGGCTCAGC	Rep-Seq, MTPX	PCR	Rhesus	IGKV, 5'UTR	Forward	Read1 priming	This study
Rh_VKU_MTPX_14	CTTTCCCTACACGACGCTCTTCCGATCTGCTGCTAGGTTAGTACCCAGARGGAACCA	Rep-Seq, MTPX	PCR	Rhesus	IGKV, 5'UTR	Forward	Read1 priming	This study
Rh_VKU_MTPX_15	CTTTCCCTACACGACGCTCTTCCGATCTCTGCTCAGTTASGACCCAGAGRGAACCA	Rep-Seq, MTPX	PCR	Rhesus	IGKV, 5'UTR	Forward	Read1 priming	This study
Rh_VKU_MTPX_16	CTTTCCCTACACGACGCTCTTCCGATCTCTGCTCAGTTAGGACCCAGAGGRWACCA	Rep-Seq, MTPX	PCR	Rhesus	IGKV, 5'UTR	Forward	Read1 priming	This study
Rh_VKU_MTPX_17	CTTTCCCTACACGACGCTCTTCCGATCTGGGCAGCAAGATGGTGTCACAGACC	Rep-Seq, MTPX	PCR	Rhesus	IGKV, 5'UTR	Forward	Read1 priming	This study
Rh_VKU_MTPX_18	CTTTCCCTACACGACGCTCTTCCGATCTGTCAAGGCAGGAAGATGTTGTCTCCATCAC	Rep-Seq, MTPX	PCR	Rhesus	IGKV, 5'UTR	Forward	Read1 priming	This study
Rh_VKU_MTPX_19	CTTTCCCTACACGACGCTCTTCCGATCTCTCTAGTTCAGCTCTCAGAAATGGGGTCCT	Rep-Seq, MTPX	PCR	Rhesus	IGKV, 5'UTR	Forward	Read1 priming	This study
Rh_VKL_MTPX_1	CTTTCCCTACACGACGCTCTTCCGATCTGCTCTGGCTCCMAGGYGCCAGATG	Rep-Seq, MTPX	PCR	Rhesus	IGKV, leader	Forward	Read1 priming	This study
Rh_VKL_MTPX_2	CTTTCCCTACACGACGCTCTTCCGATCTCTGCTCTKGCTCTCAGGTGCCARATG	Rep-Seq, MTPX	PCR	Rhesus	IGKV, leader	Forward	Read1 priming	This study
Rh_VKL_MTPX_3	CTTTCCCTACACGACGCTCTTCCGATCTCTCCTGCTGCTCTGGMTCCYAGGT	Rep-Seq, MTPX	PCR	Rhesus	IGKV, leader	Forward	Read1 priming	This study
Rh_VKL_MTPX_4	CTTTCCCTACACGACGCTCTTCCGATCTCTCCTGCTGCTCTGTCTCCCAGGT	Rep-Seq, MTPX	PCR	Rhesus	IGKV, leader	Forward	Read1 priming	This study
Rh_VKL_MTPX_5	CTTTCCCTACACGACGCTCTTCCGATCTAGCTCCTGGGRCTGCTRATGCTCTG	Rep-Seq, MTPX	PCR	Rhesus	IGKV, leader	Forward	Read1 priming	This study
Rh_VKL_MTPX_6	CTTTCCCTACACGACGCTCTTCCGATCTTGCTCTGGCTCCCTGGRWCCAGTG	Rep-Seq, MTPX	PCR	Rhesus	IGKV, leader	Forward	Read1 priming	This study
Rh_VKL_MTPX_7	CTTTCCCTACACGACGCTCTTCCGATCTATGCTCTGGGTCYCTGRATCCAGTGG	Rep-Seq, MTPX	PCR	Rhesus	IGKV, leader	Forward	Read1 priming	This study
Rh_VKL_MTPX_8	CTTTCCCTACACGACGCTCTTCCGATCTAGCTCCTGGGGYTGCTATTGCTCTG	Rep-Seq, MTPX	PCR	Rhesus	IGKV, leader	Forward	Read1 priming	This study
Rh_VKL_MTPX_9	CTTTCCCTACACGACGCTCTTCCGATCTCCAGCACAGCTTCTCTTCCTCYTGCT	Rep-Seq, MTPX	PCR	Rhesus	IGKV, leader	Forward	Read1 priming	This study
Rh_VKL_MTPX_10	CTTTCCCTACACGACGCTCTTCCGATCTCATCTTCCTTCTGCTCAGTGTCACAGTGT	Rep-Seq, MTPX	PCR	Rhesus	IGKV, leader	Forward	Read1 priming	This study
Rh_VKL_MTPX_11	CTTTCCCTACACGACGCTCTTCCGATCTCTGCTACTSTGGCTCCCAGGTACCAC	Rep-Seq, MTPX	PCR	Rhesus	IGKV, leader	Forward	Read1 priming	This study
Rh_VKL_MTPX_12	CTTTCCCTACACGACGCTCTTCCGATCTCTCCTTCTACTCTGGCTCCCAGATACCAC	Rep-Seq, MTPX	PCR	Rhesus	IGKV, leader	Forward	Read1 priming	This study
Rh_VKL_MTPX_13	CTTTCCCTACACGACGCTCTTCCGATCTGTTGCTCTGGATCTCTGGTGCCTGTG	Rep-Seq, MTPX	PCR	Rhesus	IGKV, leader	Forward	Read1 priming	This study
Rh_VKL_MTPX_14	CTTTCCCTACACGACGCTCTTCCGATCTGCTGCTCTGGGTTCCAGCCTCCA	Rep-Seq, MTPX	PCR	Rhesus	IGKV, leader	Forward	Read1 priming	This study
Rh_VKL_MTPX_15	CTTTCCCTACACGACGCTCTTCCGATCTATGGTGTCCCCATTGCAACTCCTGG	Rep-Seq, MTPX	PCR	Rhesus	IGKV, leader	Forward	Read1 priming	This study
Rh_VKL_MTPX_16	CTTTCCCTACACGACGCTCTTCCGATCTCTGCTCTGTGCTCCAGGCTGCAATG	Rep-Seq, MTPX	PCR	Rhesus	IGKV, leader	Forward	Read1 priming	This study
Rh_VLU_MTPX_1	CTTTCCCTACACGACGCTCTTCCGATCTGCCTCAGAGGTAGCYGTGTCCACCA	Rep-Seq, MTPX	PCR	Rhesus	IGLV, 5'UTR	Forward	Read1 priming	This study
Rh_VLU_MTPX_2	CTTTCCCTACACGACGCTCTTCCGATCTGCACAGAAGGCAGGACTYGGGACAATC	Rep-Seq, MTPX	PCR	Rhesus	IGLV, 5'UTR	Forward	Read1 priming	This study
Rh_VLU_MTPX_3	CTTTCCCTACACGACGCTCTTCCGATCTGCACAGGAGGCAGCACTCAGGACA	Rep-Seq, MTPX	PCR	Rhesus	IGLV, 5'UTR	Forward	Read1 priming	This study
Rh_VLU_MTPX_4	CTTTCCCTACACGACGCTCTTCCGATCTGCTGTGGCTAGAGAAGASAGGACTCAGG	Rep-Seq, MTPX	PCR	Rhesus	IGLV, 5'UTR	Forward	Read1 priming	This study
Rh_VLU_MTPX_5	CTTTCCCTACACGACGCTCTTCCGATCTGAAGGCAGGACTCAGGAYAATCTCCAGC	Rep-Seq, MTPX	PCR	Rhesus	IGLV, 5'UTR	Forward	Read1 priming	This study
Rh_VLU_MTPX_6	CTTTCCCTACACGACGCTCTTCCGATCTGCAGCGCTCTCTGGACGTCTCCAC	Rep-Seq, MTPX	PCR	Rhesus	IGLV, 5'UTR	Forward	Read1 priming	This study
Rh_VLU_MTPX_7	CTTTCCCTACACGACGCTCTTCCGATCTGAGACAGTGCTGTCGGGAMGTCTCCA	Rep-Seq, MTPX	PCR	Rhesus	IGLV, 5'UTR	Forward	Read1 priming	This study
Rh_VLU_MTPX_8	CTTTCCCTACACGACGCTCTTCCGATCTGCAGCGCTCTCRGGACRTCTCCAC	Rep-Seq, MTPX	PCR	Rhesus	IGLV, 5'UTR	Forward	Read1 priming	This study
Rh_VLU_MTPX_9	CTTTCCCTACACGACGCTCTTCCGATCTTCTCAGGAGGCAGCRCTCTCAGGAC	Rep-Seq, MTPX	PCR	Rhesus	IGLV, 5'UTR	Forward	Read1 priming	This study
Rh_VLU_MTPX_10	CTTTCCCTACACGACGCTCTTCCGATCTGCAGCATTGACGGTGCCTCAGCCAT	Rep-Seq, MTPX	PCR	Rhesus	IGLV, 5'UTR	Forward	Read1 priming	This study
Rh_VLU_MTPX_11	CTTTCCCTACACGACGCTCTTCCGATCTGGAAGCAGCCTTGGCRGTGCCTCA	Rep-Seq, MTPX	PCR	Rhesus	IGLV, 5'UTR	Forward	Read1 priming	This study
Rh_VLU_MTPX_12	CTTTCCCTACACGACGCTCTTCCGATCTGGGTGTCTCACCATGACCTGGACCA	Rep-Seq, MTPX	PCR	Rhesus	IGLV, 5'UTR	Forward	Read1 priming	This study
Rh_VLU_MTPX_13	CTTTCCCTACACGACGCTCTTCCGATCTCTCTGAACGTCTCACCATGGCCTGGAT	Rep-Seq, MTPX	PCR	Rhesus	IGLV, 5'UTR	Forward	Read1 priming	This study
Rh_VLU_MTPX_14	CTTTCCCTACACGACGCTCTTCCGATCTGGGTGTCTCCACCATGGCCTGGACT	Rep-Seq, MTPX	PCR	Rhesus	IGLV, 5'UTR	Forward	Read1 priming	This study
Rh_VLU_MTPX_15	CTTTCCCTACACGACGCTCTTCCGATCTGGTCRTCTCCACCATGGCCTGGAC	Rep-Seq, MTPX	PCR	Rhesus	IGLV, 5'UTR	Forward	Read1 priming	This study
Rh_VLU_MTPX_16	CTTTCCCTACACGACGCTCTTCCGATCTAGAGCCCTGRGGAGTCTGCACCATG	Rep-Seq, MTPX	PCR	Rhesus	IGLV, 5'UTR	Forward	Read1 priming	This study
Rh_VLU_MTPX_17	CTTTCCCTACACGACGCTCTTCCGATCTCAGGAGGGTTGCTTCTACCATGGCCTG	Rep-Seq, MTPX	PCR	Rhesus	IGLV, 5'UTR	Forward	Read1 priming	This study
Rh_VLU_MTPX_18	CTTTCCCTACACGACGCTCTTCCGATCTGACTGGCGTGTCAACTGTGTCCACCA	Rep-Seq, MTPX	PCR	Rhesus	IGLV, 5'UTR	Forward	Read1 priming	This study
Rh_VLU_MTPX_19	CTTTCCCTACACGACGCTCTTCCGATCTGCTSTGTCCACCATGGCCTGGACT	Rep-Seq, MTPX	PCR	Rhesus	IGLV, 5'UTR	Forward	Read1 priming	This study
Rh_VLU_MTPX_20	CTTTCCCTACACGACGCTCTTCCGATCTCCACCATGGCCTGGGCTCCACTC	Rep-Seq, MTPX	PCR	Rhesus	IGLV, 5'UTR	Forward	Read1 priming	This study
Rh_VLU_MTPX_21	CTTTCCCTACACGACGCTCTTCCGATCTCAGCACCATGGCCTGGACTCTGCT	Rep-Seq, MTPX	PCR	Rhesus	IGLV, 5'UTR	Forward	Read1 priming	This study
Rh_VLU_MTPX_22	CTTTCCCTACACGACGCTCTTCCGATCTGAGAAGCCTGAGAGCACTTGGCCTTCA	Rep-Seq, MTPX	PCR	Rhesus	IGLV, 5'UTR	Forward	Read1 priming	This study
Rh_VLU_MTPX_23	CTTTCCCTACACGACGCTCTTCCGATCTGACTGAAGAACCCAGCATTGCAGCATCT	Rep-Seq, MTPX	PCR	Rhesus	IGLV, 5'UTR	Forward	Read1 priming	This study
Rh_VLL_MTPX_1	CTTTCCCTACACGACGCTCTTCCGATCTTCCTCACCSTCCTCACTCACTGTGC	Rep-Seq, MTPX	PCR	Rhesus	IGLV, leader	Forward	Read1 priming	This study
Rh_VLL_MTPX_2	CTTTCCCTACACGACGCTCTTCCGATCTCCTCACCCTTCTCACTCACTGTGCAG	Rep-Seq, MTPX	PCR	Rhesus	IGLV, leader	Forward	Read1 priming	This study
Rh_VLL_MTPX_3	CTTTCCCTACACGACGCTCTTCCGATCTCCTCACCCTTCTCATTCACTGCACAGG	Rep-Seq, MTPX	PCR	Rhesus	IGLV, leader	Forward	Read1 priming	This study
Rh_VLL_MTPX_4	CTTTCCCTACACGACGCTCTTCCGATCTCCTCCTGCTCCTCTCTCACTGCACAG	Rep-Seq, MTPX	PCR	Rhesus	IGLV, leader	Forward	Read1 priming	This study
Rh_VLL_MTPX_5	CTTTCCCTACACGACGCTCTTCCGATCTCTCCTTCTCACTCTGCTGGTTCACTGC	Rep-Seq, MTPX	PCR	Rhesus	IGLV, leader	Forward	Read1 priming	This study
Rh_VLL_MTPX_6	CTTTCCCTACACGACGCTCTTCCGATCTCCTCACTCTCCTCGCTCACTGCACAG	Rep-Seq, MTPX	PCR	Rhesus	IGLV, leader	Forward	Read1 priming	This study
Rh_VLL_MTPX_7	CTTTCCCTACACGACGCTCTTCCGATCTACCCTCCTCACTCAGGGCACAGGA	Rep-Seq, MTPX	PCR	Rhesus	IGLV, leader	Forward	Read1 priming	This study
Rh_VLL_MTPX_8	CTTTCCCTACACGACGCTCTTCCGATCTTCACCCTCCTCACTCAGRGCACAGG	Rep-Seq, MTPX	PCR	Rhesus	IGLV, leader	Forward	Read1 priming	This study
Rh_VLL_MTPX_9	CTTTCCCTACACGACGCTCTTCCGATCTTCACCCTYCTCACTCAAGGCACAGGA	Rep-Seq, MTPX	PCR	Rhesus	IGLV, leader	Forward	Read1 priming	This study
Rh_VLL_MTPX_10	CTTTCCCTACACGACGCTCTTCCGATCTCCTGCTCATCCTCCTCACTCTCTGCAC	Rep-Seq, MTPX	PCR	Rhesus	IGLV, leader	Forward	Read1 priming	This study
Rh_VLL_MTPX_11	CTTTCCCTACACGACGCTCTTCCGATCTGGCTCACCCTCCTCAGTCTTTGCACA	Rep-Seq, MTPX	PCR	Rhesus	IGLV, leader	Forward	Read1 priming	This study
Rh_VLL_MTPX_12	CTTTCCCTACACGACGCTCTTCCGATCTCTGCTCCCCTTTCTCACTCTCTGCACA	Rep-Seq, MTPX	PCR	Rhesus	IGLV, leader	Forward	Read1 priming	This study
Rh_VLL_MTPX_13	CTTTCCCTACACGACGCTCTTCCGATCTCATGGCCTGGATCCCTCTCCTGCTC	Rep-Seq, MTPX	PCR	Rhesus	IGLV, leader	Forward	Read1 priming	This study
Rh_VLL_MTPX_14	CTTTCCCTACACGACGCTCTTCCGATCTGCCTCCTTGCTCACTTTACAGGCTCTG	Rep-Seq, MTPX	PCR	Rhesus	IGLV, leader	Forward	Read1 priming	This study
Rh_VLL_MTPX_15	CTTTCCCTACACGACGCTCTTCCGATCTCTCGGCCTCCTYGCTYACTGCACAG	Rep-Seq, MTPX	PCR	Rhesus	IGLV, leader	Forward	Read1 priming	This study
Rh_VLL_MTPX_16	CTTTCCCTACACGACGCTCTTCCGATCTCTCCTCACTCTYCTCCTTCACTGCACAG	Rep-Seq, MTPX	PCR	Rhesus	IGLV, leader	Forward	Read1 priming	This study
Rh_VLL_MTPX_17	CTTTCCCTACACGACGCTCTTCCGATCTCCTGGGCACCTGTTCTCCTGCTGA	Rep-Seq, MTPX	PCR	Rhesus	IGLV, leader	Forward	Read1 priming	This study
Rh_VLL_MTPX_18	CTTTCCCTACACGACGCTCTTCCGATCTGTGCTTCTCTCCCACTGCACAGATGAG	Rep-Seq, MTPX	PCR	Rhesus	IGLV, leader	Forward	Read1 priming	This study
Rh_VLL_MTPX_19	CTTTCCCTACACGACGCTCTTCCGATCTCCTTCTCATGCTCCTCTCTCACTGCACA	Rep-Seq, MTPX	PCR	Rhesus	IGLV, leader	Forward	Read1 priming	This study
Rh_VLL_MTPX_20	CTTTCCCTACACGACGCTCTTCCGATCTCCTGCTCYTCTCTCACTGCACAGGTTC	Rep-Seq, MTPX	PCR	Rhesus	IGLV, leader	Forward	Read1 priming	This study
Rh_VLL_MTPX_21	CTTTCCCTACACGACGCTCTTCCGATCTCTCACCCTCCTSGCTCACTGCACA	Rep-Seq, MTPX	PCR	Rhesus	IGLV, leader	Forward	Read1 priming	This study
Rh_VLL_MTPX_22	CTTTCCCTACACGACGCTCTTCCGATCTCCTCCTCCAGTTCCTCYTCACTTGCTG	Rep-Seq, MTPX	PCR	Rhesus	IGLV, leader	Forward	Read1 priming	This study
Rh_VLL_MTPX_23	CTTTCCCTACACGACGCTCTTCCGATCTGCCTGGATGATGCTTCTCCTCGGACTC	Rep-Seq, MTPX	PCR	Rhesus	IGLV, leader	Forward	Read1 priming	This study
Rh_VLL_MTPX_24	CTTTCCCTACACGACGCTCTTCCGATCTCTCCTCACCCTCCTCAGTCTCCTCACA	Rep-Seq, MTPX	PCR	Rhesus	IGLV, leader	Forward	Read1 priming	This study
